# The circ_0002538/miR-138-5p/PLLP axis regulates Schwann cell migration and myelination in diabetic peripheral neuropathy

**DOI:** 10.1101/2022.02.24.481714

**Authors:** Yutian Liu, Zhao Xu, Wei Liu, Sen Ren, Hewei Xiong, Tao Jiang, Jing Chen, Yu Kang, Qianyun Li, Zihan Wu, Hans-Gu□nther Machens, Xiaofan Yang, Zhenbing Chen

## Abstract

Diabetic peripheral neuropathy (DPN) is the most common complication of diabetes, but the underlying molecular pathogenesis remains unclear. Accumulating evidence indicates that circular RNAs (circRNAs) play vital roles in DPN, while their expressions and functions in Schwann cell (SC) are rarely reported. Here, we performed protein profiling and circRNA sequencing on the peripheral nerves of patients with or without DPN. A total of 265 differentially expressed proteins were identified in DPN by protein profiling, which mainly enrich in myelination according to Gene Ontology analysis. Further, 15637 circRNAs were identified by circRNA sequencing, of which 11 were verified to be dysregulated. Among them, circ_0002538 was found to be downregulated in DPN and chosen for further investigation. Functional experiments revealed that circ_0002538 overexpression promoted SC migration and relieved demyelination in DPN. Mechanistic studies revealed that circ_0002538 could promote PLLP expression by sponging miR-138-5p, while lack of circ_0002538 led to PLLP deficiency, which further suppressed SC migration and caused demyelination. The present research provided novel insights into the pathogenesis of DPN, in which the circ_0002538/miR-138-5p/PLLP axis was suppressed in SCs and hence caused demyelination. These findings expanded the role of circRNAs in DPN and provided potential therapeutic targets for DPN.
