## Additional file 1 for "The circ_0002538/miR-138-5p/PLLP axis regulates Schwann cell migration and myelination in diabetic peripheral neuropathy"

### Sheet: Sheet1
Additional file 1: Primers used in this study.
circRNA (5'-3')
hsa_circ_0004001 Forward	TGACGAACATCACAGTACATTGG
hsa_circ_0004001 Reverse	AAGGTGCGTTCATCACGTTTT
hsa_circ_0001847 Forward	ACAATCAGATGGCACCAGGGA
hsa_circ_0001847 Reverse	TCCAAGCCCCTTTGAGTCCAT
hsa_circ_0000137 Forward	TTGAGGCTGTTGTTCAGAGTGT
hsa_circ_0000137 Reverse	ACAGAGTCATCCCCAGAAGCA
hsa_circ_0005019 Forward	CTGGAGCCTGGTGAGAACTT
hsa_circ_0005019 Reverse	CAGATGTGTCAGAACCCTCACT
hsa_circ_0000711 Forward	AGGTAGCCGAGGGGCAGTAA
hsa_circ_0000711 Reverse	GTGGTAAGCAAAGTGGTGTGGT
hsa_circ_0001897 Forward	GCTGGCCTTGGGAGGTTATTTA
hsa_circ_0001897 Reverse	GCCCACTGTCATCCAAGAAGAA
hsa_circ_0004896 Forward	CTAACCACCGCCGAGAACGA
hsa_circ_0004896 Reverse	TGTCACCTGGGCGGAAACTC
hsa_circ_0006156 Forward	AAGGGCCATAGTGGTGGAAGT
hsa_circ_0006156 Reverse	GCTTGGGGGATAACACTCAGGA
hsa_circ_0000471 Forward	CACACAAAGACCTCCTCCTCC
hsa_circ_0000471 Reverse	GCTTGTTTTGCTGTACCCATCT
hsa_circ_0001647 Forward	GTCTGAGTTTACCTGAAAGGGATA
hsa_circ_0001647 Reverse	ATGCCTGTACTTCATCACCTG
hsa_circ_0087960 Forward	GTAGTTCTGGGGCGTGTTCA
hsa_circ_0087960 Reverse	TAGGTGGATGGGGAGCTTCA
hsa_circ_0004374 Forward	ACACCAGCATACTTTGCCTCA
hsa_circ_0004374 Reverse	CACATTTAGGACAGCGCAGC
hsa_circ_0020433 Forward	ACAAAGTCATCGCTGCCAAAG
hsa_circ_0020433 Reverse	CGGCTGAAAGGGAATGAAATGC
hsa_circ_0024604 Forward	AAAAGGCAACAACAGCACCAGC
hsa_circ_0024604 Reverse	CAAAACCCACTCAACTGCCATTGT
hsa_circ_0005615 Forward	ACCCTTTACCTGGAGCAAACCA
hsa_circ_0005615 Reverse	TTTGGAGCTGAAACGATGGTGAC
hsa_circ_0040823 Forward	ATCGGAGAAGACGGACAGGT
hsa_circ_0040823 Reverse	AGTCGGATTCTGTGATGCCA
hsa_circ_0007715 Forward	ACGGAGGCTCCAGAGACTACTA
hsa_circ_0007715 Reverse	TTGTCTGACGACTTGCCTGC
hsa_circ_0003781 Forward	TGAGTACGACCCCGAGGACA
hsa_circ_0003781 Reverse	CTCATCGGTGGCAGCGTAGT
hsa_circ_0001824 Forward	AAGTGACGGGATCCGGAAAG
hsa_circ_0001824 Reverse	TCAGCAGCCAGTTTTTCAATGT
hsa_circ_0002882 Forward	GGGAGAGTTTGGAGCTGTGAT
hsa_circ_0002882 Reverse	TCCTTCAGCTCTTCACTGATGC
hsa_circ_0001819 Forward	CCTGGTAGGACAAGCGACTCTC
hsa_circ_0001819 Reverse	GCAGCATGATTTGGTCCCAC
hsa_circ_0008394 Forward	TGAACACTAGTCTGAATGTATACCG
hsa_circ_0008394 Reverse	ACGAATGAAGCCTCGTGTGG
hsa_circ_0006535 Forward	CATGCTGAGCTTTGCCAGAGAC
hsa_circ_0006535 Reverse	GCAATCTCCTGTTGGCTGGC
hsa_circ_0002538 Forward	AAAAGGCAACAACAGCACCAGC
hsa_circ_0002538 Reverse	CAAAACCCACTCAACTGCCATTGT
hsa_circ_0002538 convergent Forward	ACCTTCTGCCTTCTCTCTACCCT
hsa_circ_0002538 convergent Reverse	GCTGTTGTTGCCTTTTCCCCTT
mRNA (5'-3')
SERINC5 Forward	GGAGGCTTGGTTTTGATGGCA
SERINC5 Reverse	CCGAGTGTGGCTGTCGATTTT
GJC3 Forward	TTGTGCTTCTGGGTTTGGGGA
GJC3 Reverse	TGGGAGGCTATCGGTTGCTTT
PLP1 Forward	CATCACCTATGCCCTGACCGT
PLP1 Reverse	AGGCAATAGACTGGCAGGTGG
PRX Forward	GGTGGCCAAGCTGAACATCCA
PRX Reverse	AGGAGAACTCGACGTCAACAGG
MPZ Forward	AGAGGAGGCTCAGTGCTATGG
MPZ Reverse	CAGCTTTGGTGCTTCTGCTGT
KLHL8 Forward	CGTGGAGGAGTTGGCTCTGTT
KLHL8 Reverse	CCTGCTCTTCGCTGACCCATT
GAPDH Forward	ATCCACAGTCTTCTGGGTGGC
GAPDH Reverse	TCCTGGAACAGCAAAACAAGGC
PLLP Forward	CTTTAACATCAGCGCCACCGTT
PLLP Reverse	ACCAAACACGCAAAGAACGAGG
β-actin Forward	CAGCCTTCCTTCCTGGGCAT
β-actin Reverse	GGGCAGTGATCTCCTTCTGCAT
β-actin-divergent Forward	AAATCGTGCGTGACATTAAGGAGA
β-actin-divergent Reverse	CATACCCCTCGTAGATGGGCA
U3 Forward	TGTAGAGCACCGAAAACCACG
U3 Reverse	CAGCCAAGCAACGCCAGA
miRNA (5'-3')
hsa-miR-138-5p	AGCTGGTGTTGTGAATCAGG
miR-3714	GAAGGCAGCAGTGCTCCCCTGT
U6 Forward	CTCGCTTCGGCAGCACA
U6 Reverse	AACGCTTCACGAATTTGCGT
miR-138-5p stem-loop RT	GTCGTATCCAGTGCAGGGTCCGAGGTATTCGCACTGGATACGACCGGCCT
miR-138-5p stem-loop Forward	GCGAGCTGGTGTTGTGAATC
miR-138-5p stem-loop Reverse	AGTGCAGGGTCCGAGGTATT
U6 stem-loop RT	GTCGTATCGACTGCAGGGTCCGAGGTATTCGCAGTCGATACGACAAAATATG
U6 stem-loop Forward	AGCACATATACTAAAATTGGAACGAT
U6 stem-loop Reverse	ACTGCAGGGTCCGAGGTATT
