## Additional file 5 for "The circ_0002538/miR-138-5p/PLLP axis regulates Schwann cell migration and myelination in diabetic peripheral neuropathy"

### Sheet: Sheet 1
Additional file 5: The differentially expressed proteins analyzed in this study were selected from the results of protein profiling analysis.
Accession	Gene Name	Description	Coverage	# Peptides	# PSMs	# Unique Peptides	# AAs	MW [kDa]	calc. pI	Abundances A1	Abundances A2	Abundances A3	Abundances B1	Abundances B2	Abundances B3	Average A	Average B	A/B	P value
P15559	NQO1	NAD(P)H dehydrogenase [quinone] 1 OS=Homo sapiens OX=9606 GN=NQO1 PE=1 SV=1	12.4088	4	5	4	274	30.848	8.88	151.8	111.3	157.9	52.3	73.4	53.3	140.333	59.6667	2.35196	0.0075304
P08519	LPA	Apolipoprotein(a) OS=Homo sapiens OX=9606 GN=LPA PE=1 SV=1	25.5057	4	7	4	4548	500.995	5.88	95.8	161	161.7	53.3	60.3	67.9	139.5	60.5	2.30579	0.0237999
Q99543	DNAJC2	DnaJ homolog subfamily C member 2 OS=Homo sapiens OX=9606 GN=DNAJC2 PE=1 SV=4	7.24638	3	3	3	621	71.952	8.7	94.2	149.8	169.9	58.1	48.3	79.8	137.967	62.0667	2.22288	0.0361947
Q9BXJ4	C1QTNF3	Complement C1q tumor necrosis factor-related protein 3 OS=Homo sapiens OX=9606 GN=C1QTNF3 PE=1 SV=1	2.84553	1	1	1	246	26.977	6.52	128.3	102.2	179.1	70.2	58.5	61.8	136.533	63.5	2.15013	0.0329964
P09455	RBP1	Retinol-binding protein 1 OS=Homo sapiens OX=9606 GN=RBP1 PE=1 SV=2	59.2593	7	9	7	135	15.84	5.11	116.8	168.7	121.4	55	53.9	84.2	135.633	64.3667	2.1072	0.0210685
P04732	MT1E	Metallothionein-1E OS=Homo sapiens OX=9606 GN=MT1E PE=1 SV=1	65.5738	3	4	2	61	6.009	7.96	157.5	136	113.1	56.6	57.8	79	135.533	64.4667	2.10238	0.00851407
P22676	CALB2	Calretinin OS=Homo sapiens OX=9606 GN=CALB2 PE=2 SV=2	30.6273	8	13	8	271	31.52	5.15	98.8	146.5	152.4	72.1	57.6	72.6	132.567	67.4333	1.96589	0.0210813
P02656	APOC3	Apolipoprotein C-III OS=Homo sapiens OX=9606 GN=APOC3 PE=1 SV=1	23.2323	2	3	2	99	10.845	5.41	134.6	104.4	151.5	79	47.8	82.8	130.167	69.8667	1.86307	0.0270302
Q9BV57	ADI1	1,2-dihydroxy-3-keto-5-methylthiopentene dioxygenase OS=Homo sapiens OX=9606 GN=ADI1 PE=1 SV=1	29.0503	4	4	4	179	21.485	5.68	131.2	99.9	157.6	74.5	73.5	63.3	129.567	70.4333	1.83956	0.0256541
P01903	HLA-DRA	HLA class II histocompatibility antigen, DR alpha chain OS=Homo sapiens OX=9606 GN=HLA-DRA PE=1 SV=1	44.8819	9	16	8	254	28.589	5	149.7	111	122.2	76.6	52.1	88.5	127.633	72.4	1.76289	0.0245755
P02795	MT2A	Metallothionein-2 OS=Homo sapiens OX=9606 GN=MT2A PE=1 SV=1	65.5738	3	6	1	61	6.037	7.83	118.8	133.5	122	65.7	64.2	95.9	124.767	75.2667	1.65766	0.011688
P08138	NGFR	Tumor necrosis factor receptor superfamily member 16 OS=Homo sapiens OX=9606 GN=NGFR PE=1 SV=1	24.356	7	14	7	427	45.154	4.7	137.2	123.1	113.5	73.5	71.2	81.4	124.6	75.3667	1.65325	0.00284717
Q01415	GALK2	N-acetylgalactosamine kinase OS=Homo sapiens OX=9606 GN=GALK2 PE=1 SV=1	9.17031	3	5	3	458	50.346	6.61	132.7	115.2	125.7	59	76.3	91.1	124.533	75.4667	1.65018	0.00974575
P45381	ASPA	Aspartoacylase OS=Homo sapiens OX=9606 GN=ASPA PE=1 SV=1	49.8403	10	14	10	313	35.712	6.52	141.1	105.9	122.7	84.5	72	73.7	123.233	76.7333	1.60599	0.0129603
P56159	GFRA1	GDNF family receptor alpha-1 OS=Homo sapiens OX=9606 GN=GFRA1 PE=2 SV=2	19.3548	10	12	10	465	51.422	7.91	129.3	128.1	109.4	73	66.8	93.4	122.267	77.7333	1.5729	0.0124083
P25311	AZGP1	Zinc-alpha-2-glycoprotein OS=Homo sapiens OX=9606 GN=AZGP1 PE=1 SV=2	45.6376	15	28	15	298	34.237	6.05	133.2	123.8	109.6	85.5	55.6	92.2	122.2	77.7667	1.57137	0.0279912
P20036	HLA-DPA1	HLA class II histocompatibility antigen, DP alpha 1 chain OS=Homo sapiens OX=9606 GN=HLA-DPA1 PE=1 SV=1	17.6923	3	7	3	260	29.362	5.21	135.2	113.1	117.3	75.8	71.5	87.2	121.867	78.1667	1.55906	0.00606648
Q9HBI6	CYP4F11	Phylloquinone omega-hydroxylase CYP4F11 OS=Homo sapiens OX=9606 GN=CYP4F11 PE=1 SV=3	2.29008	1	1	1	524	60.107	6.73	123.1	102	138.3	80.2	71.4	85	121.133	78.8667	1.53593	0.0198435
Q9NXJ5	PGPEP1	Pyroglutamyl-peptidase 1 OS=Homo sapiens OX=9606 GN=PGPEP1 PE=1 SV=1	3.82775	1	2	1	209	23.123	5.9	112.5	110.6	139.6	76.2	67.2	94	120.9	79.1333	1.5278	0.0269447
P14207	FOLR2	Folate receptor beta OS=Homo sapiens OX=9606 GN=FOLR2 PE=1 SV=4	22.3529	5	9	5	255	29.26	7.53	131.9	115.7	115	90.6	74.7	72.1	120.867	79.1333	1.52738	0.00642578
Q9NRX4	PHPT1	14 kDa phosphohistidine phosphatase OS=Homo sapiens OX=9606 GN=PHPT1 PE=1 SV=1	64	7	14	7	125	13.824	6.07	112.7	115.7	133.7	77.6	73.8	86.5	120.7	79.3	1.52207	0.00541383
Q03013	GSTM4	Glutathione S-transferase Mu 4 OS=Homo sapiens OX=9606 GN=GSTM4 PE=1 SV=3	52.2936	10	18	3	218	25.545	5.9	119.1	102.6	138.7	75.1	92.3	72.2	120.133	79.8667	1.50417	0.0297241
A0A024RBG1	NUDT4B	Diphosphoinositol polyphosphate phosphohydrolase NUDT4B OS=Homo sapiens OX=9606 GN=NUDT4B PE=3 SV=1	29.8343	4	5	3	181	20.421	6.35	112.6	125.9	121.5	75.9	74.4	89.7	120	80	1.5	0.00305382
O94769	ECM2	Extracellular matrix protein 2 OS=Homo sapiens OX=9606 GN=ECM2 PE=2 SV=1	2.86123	2	2	2	699	79.739	5.41	106.1	109.4	144.1	85.5	79.1	75.8	119.867	80.1333	1.49584	0.0334405
Q8N3F0	MTURN	Maturin OS=Homo sapiens OX=9606 GN=MTURN PE=1 SV=2	28.2443	3	5	3	131	14.916	4.17	134.4	110.2	114.6	88.2	67.5	85.1	119.733	80.2667	1.49169	0.0160166
Q9H3K6	BOLA2	BolA-like protein 2 OS=Homo sapiens OX=9606 GN=BOLA2 PE=1 SV=1	59.3023	4	4	4	86	10.11	6.52	128.4	107.2	123.5	72.3	67.8	100.8	119.7	80.3	1.49066	0.0316528
P60174	TPI1	Triosephosphate isomerase OS=Homo sapiens OX=9606 GN=TPI1 PE=1 SV=3	76.2238	18	62	18	286	30.772	5.92	117.8	104.4	136.5	83.3	64.4	93.6	119.567	80.4333	1.48653	0.0363574
P49908	SELENOP	Selenoprotein P OS=Homo sapiens OX=9606 GN=SELENOP PE=1 SV=3	9.71129	4	5	4	381	43.156	7.87	132.2	121.6	104.8	83.6	78.4	79.3	119.533	80.4333	1.48612	0.00861415
O95989	NUDT3	Diphosphoinositol polyphosphate phosphohydrolase 1 OS=Homo sapiens OX=9606 GN=NUDT3 PE=1 SV=1	39.5349	6	11	5	172	19.459	6.34	135.2	104.2	119	85.5	71.1	84.9	119.467	80.5	1.48406	0.0182495
P10643	C7	Complement component C7 OS=Homo sapiens OX=9606 GN=C7 PE=1 SV=2	20.5219	16	24	15	843	93.457	6.48	110	128.3	120.1	95.8	69.9	75.9	119.467	80.5333	1.48344	0.0146059
Q09019	DMWD	Dystrophia myotonica WD repeat-containing protein OS=Homo sapiens OX=9606 GN=DMWD PE=1 SV=3	2.67062	1	2	1	674	70.394	7.24	130.2	124.3	102.9	77.7	68.9	96.1	119.133	80.9	1.4726	0.0295073
A0MZ66	SHTN1	Shootin-1 OS=Homo sapiens OX=9606 GN=SHTN1 PE=1 SV=4	19.1759	12	15	12	631	71.596	5.33	112.6	128.6	115.2	73.6	71.1	98.9	118.8	81.2	1.46305	0.0208835
A0A075B6I4	IGLV10-54	Immunoglobulin lambda variable 10-54 OS=Homo sapiens OX=9606 GN=IGLV10-54 PE=3 SV=1	9.40171	1	1	1	117	12.387	8.03	138.7	112.8	104.7	71.4	78.9	93.4	118.733	81.2333	1.46163	0.0364061
A1L390	PLEKHG3	Pleckstrin homology domain-containing family G member 3 OS=Homo sapiens OX=9606 GN=PLEKHG3 PE=1 SV=1	1.39459	1	1	1	1219	134.329	6.55	118.6	108.5	127.7	78.7	76.4	90.1	118.267	81.7333	1.44698	0.00635891
Q08752	PPID	Peptidyl-prolyl cis-trans isomerase D OS=Homo sapiens OX=9606 GN=PPID PE=1 SV=3	7.02703	3	3	3	370	40.738	7.21	109.2	121.9	122.7	80.9	62	103.2	117.933	82.0333	1.43763	0.0473338
P07998	RNASE1	Ribonuclease pancreatic OS=Homo sapiens OX=9606 GN=RNASE1 PE=1 SV=4	34.6154	3	3	3	156	17.633	8.79	125.3	100.5	127.5	87.7	84	75	117.767	82.2333	1.4321	0.0197207
Q6EMK4	VASN	Vasorin OS=Homo sapiens OX=9606 GN=VASN PE=1 SV=1	4.60624	2	3	2	673	71.668	7.39	115.3	115.8	122.2	90.1	69.9	86.8	117.767	82.2667	1.43152	0.00589656
P80297	MT1X	Metallothionein-1X OS=Homo sapiens OX=9606 GN=MT1X PE=1 SV=1	65.5738	3	3	1	61	6.063	7.96	104	123.1	125.7	80.1	85.1	82	117.6	82.4	1.42718	0.00732143
P21741	MDK	Midkine OS=Homo sapiens OX=9606 GN=MDK PE=1 SV=1	41.958	6	7	6	143	15.575	9.79	106.4	136.1	110.2	86.9	80.6	79.8	117.567	82.4333	1.4262	0.0215688
P62633	CNBP	Cellular nucleic acid-binding protein OS=Homo sapiens OX=9606 GN=CNBP PE=1 SV=1	9.60452	2	2	2	177	19.45	7.71	121.7	102.4	127.7	73.6	73	101.6	117.267	82.7333	1.41741	0.0466014
Q14019	COTL1	Coactosin-like protein OS=Homo sapiens OX=9606 GN=COTL1 PE=1 SV=3	63.3803	9	22	9	142	15.935	5.67	122.5	109.7	118.8	75.4	69.3	104.3	117	83	1.40964	0.0411139
P12955	PEPD	Xaa-Pro dipeptidase OS=Homo sapiens OX=9606 GN=PEPD PE=1 SV=3	16.8357	8	9	8	493	54.513	6	104.2	123	123.4	74.3	75.9	99.2	116.867	83.1333	1.40577	0.0301011
P26012	ITGB8	Integrin beta-8 OS=Homo sapiens OX=9606 GN=ITGB8 PE=2 SV=1	22.2367	15	20	15	769	85.575	7.25	132.1	116.7	101.8	75.6	74.9	99	116.867	83.1667	1.40521	0.0461132
P55263	ADK	Adenosine kinase OS=Homo sapiens OX=9606 GN=ADK PE=1 SV=2	39.779	12	17	12	362	40.52	6.7	112.5	109.8	128.1	84.5	71.8	93.4	116.8	83.2333	1.40328	0.0166627
P51606	RENBP	N-acylglucosamine 2-epimerase OS=Homo sapiens OX=9606 GN=RENBP PE=1 SV=2	18.0328	9	14	9	427	48.799	6.37	121.8	99.3	129	79.7	73.9	96.3	116.7	83.3	1.40096	0.0404726
O95336	PGLS	6-phosphogluconolactonase OS=Homo sapiens OX=9606 GN=PGLS PE=1 SV=2	53.4884	10	16	10	258	27.53	6.05	120	117.4	112.5	82.6	73.6	93.8	116.633	83.3333	1.3996	0.00594856
O00499	BIN1	Myc box-dependent-interacting protein 1 OS=Homo sapiens OX=9606 GN=BIN1 PE=1 SV=1	36.5936	17	30	15	593	64.659	5.06	120	104.2	125.4	79.9	83.4	87.2	116.533	83.5	1.39561	0.00787432
O75223	GGCT	Gamma-glutamylcyclotransferase OS=Homo sapiens OX=9606 GN=GGCT PE=1 SV=1	35.1064	5	10	5	188	20.994	5.14	115.5	115.6	118.4	81.6	74.7	94.2	116.5	83.5	1.39521	0.00467548
Q14005	IL16	Pro-interleukin-16 OS=Homo sapiens OX=9606 GN=IL16 PE=1 SV=4	1.72673	2	2	2	1332	141.665	8.06	111.8	130.2	106.8	86.2	72.7	92.3	116.267	83.7333	1.38854	0.0238743
Q93091	RNASE6	Ribonuclease K6 OS=Homo sapiens OX=9606 GN=RNASE6 PE=1 SV=2	7.33333	1	1	1	150	17.185	8.76	121.6	113.8	113.3	81.1	74.8	95.3	116.233	83.7333	1.38814	0.00803867
O75884	RBBP9	Putative hydrolase RBBP9 OS=Homo sapiens OX=9606 GN=RBBP9 PE=1 SV=2	24.7312	3	3	3	186	20.986	6.2	116	98.4	134	81.7	81	88.9	116.133	83.8667	1.38474	0.0380647
P42330	AKR1C3	Aldo-keto reductase family 1 member C3 OS=Homo sapiens OX=9606 GN=AKR1C3 PE=1 SV=4	31.5789	8	12	3	323	36.83	7.94	108.8	110.5	128.9	87.4	69.3	95.1	116.067	83.9333	1.38284	0.0324306
Q96C86	DCPS	m7GpppX diphosphatase OS=Homo sapiens OX=9606 GN=DCPS PE=1 SV=2	27.5964	8	9	8	337	38.585	6.38	124	113.6	110.6	83.2	66.9	101.8	116.067	83.9667	1.38229	0.0418281
Q9NRG1	PRTFDC1	Phosphoribosyltransferase domain-containing protein 1 OS=Homo sapiens OX=9606 GN=PRTFDC1 PE=1 SV=1	4.44444	1	1	1	225	25.657	6.15	108.2	129.3	110.5	82.1	72.7	97.1	116	83.9667	1.3815	0.0303863
Q9H425	C1orf198	Uncharacterized protein C1orf198 OS=Homo sapiens OX=9606 GN=C1orf198 PE=1 SV=1	41.2844	13	17	13	327	36.324	5.72	112.2	122.9	113	74.7	89.9	87.4	116.033	84	1.38135	0.00534589
Q08174	PCDH1	Protocadherin-1 OS=Homo sapiens OX=9606 GN=PCDH1 PE=1 SV=2	5.75472	5	6	5	1060	114.673	5.03	124.2	96.2	127.6	75.6	83.3	93.1	116	84	1.38095	0.0456263
P55854	SUMO3	Small ubiquitin-related modifier 3 OS=Homo sapiens OX=9606 GN=SUMO3 PE=1 SV=2	20.3883	2	6	1	103	11.63	5.49	106.1	130.1	111.7	81.5	72.1	98.5	115.967	84.0333	1.38001	0.0393854
P30086	PEBP1	Phosphatidylethanolamine-binding protein 1 OS=Homo sapiens OX=9606 GN=PEBP1 PE=1 SV=3	73.7968	10	34	10	187	21.044	7.53	115.8	112.1	119.8	86	75.5	90.8	115.9	84.1	1.37812	0.00321513
Q5T6J7	IDNK	Probable gluconokinase OS=Homo sapiens OX=9606 GN=IDNK PE=1 SV=1	8.55615	1	1	1	187	20.565	6.21	110.6	118.3	118.6	75.9	77.3	99.4	115.833	84.2	1.37569	0.0170979
P32456	GBP2	Guanylate-binding protein 2 OS=Homo sapiens OX=9606 GN=GBP2 PE=1 SV=3	23.5195	14	19	14	591	67.166	5.71	110.8	101.9	134.4	85.3	74	93.6	115.7	84.3	1.37248	0.0491032
Q8NAB2	KBTBD3	Kelch repeat and BTB domain-containing protein 3 OS=Homo sapiens OX=9606 GN=KBTBD3 PE=2 SV=2	1.15132	1	1	1	608	69.35	5.39	120.9	111.7	114.4	77	89.5	86.4	115.667	84.3	1.37208	0.00250795
Q5T6V5	C9orf64	Queuosine salvage protein OS=Homo sapiens OX=9606 GN=C9orf64 PE=1 SV=1	23.7537	8	9	8	341	39.004	5.88	125.1	107.2	114.5	84	72.8	96.4	115.6	84.4	1.36967	0.0219585
P0DMN0	SULT1A4	Sulfotransferase 1A4 OS=Homo sapiens OX=9606 GN=SULT1A4 PE=1 SV=1	23.3898	6	7	1	295	34.174	6.01	109.4	116.5	120.9	83.2	89.4	80.6	115.6	84.4	1.36967	0.00182817
P55285	CDH6	Cadherin-6 OS=Homo sapiens OX=9606 GN=CDH6 PE=1 SV=1	15.1899	9	10	9	790	88.254	4.93	114.1	118.8	113.9	85.8	89.6	77.8	115.6	84.4	1.36967	0.00123373
P35052	GPC1	Glypican-1 OS=Homo sapiens OX=9606 GN=GPC1 PE=1 SV=2	34.9462	14	20	14	558	61.641	7.3	120.3	105.5	121	75.8	82.7	94.8	115.6	84.4333	1.36913	0.0142505
P36269	GGT5	Glutathione hydrolase 5 proenzyme OS=Homo sapiens OX=9606 GN=GGT5 PE=1 SV=2	19.6246	10	17	10	586	62.222	7.55	129.8	113.2	103.6	93.7	87.9	71.8	115.533	84.4667	1.3678	0.0367901
O95081	AGFG2	Arf-GAP domain and FG repeat-containing protein 2 OS=Homo sapiens OX=9606 GN=AGFG2 PE=1 SV=2	4.7817	2	2	2	481	48.932	9.11	127.8	121.3	97.3	78.4	80.2	95	115.467	84.5333	1.36593	0.044066
P61077	UBE2D3	Ubiquitin-conjugating enzyme E2 D3 OS=Homo sapiens OX=9606 GN=UBE2D3 PE=1 SV=1	28.5714	3	4	3	147	16.676	7.8	104.7	110.7	130.9	77.6	77.1	99	115.433	84.5667	1.365	0.0450351
P05455	SSB	Lupus La protein OS=Homo sapiens OX=9606 GN=SSB PE=1 SV=2	39.4608	18	24	18	408	46.808	7.12	123.1	110	112.8	88.6	71.9	93.6	115.3	84.7	1.36128	0.0163065
P06396	GSN	Gelsolin OS=Homo sapiens OX=9606 GN=GSN PE=1 SV=1	45.1407	32	106	32	782	85.644	6.28	122.5	108.1	114.4	98.7	80.6	75.7	115	85	1.35294	0.0211191
P14174	MIF	Macrophage migration inhibitory factor OS=Homo sapiens OX=9606 GN=MIF PE=1 SV=4	42.6087	5	20	5	115	12.468	7.88	123.3	106.5	115.1	87.1	71.3	96.7	114.967	85.0333	1.35202	0.0277448
O75828	CBR3	Carbonyl reductase [NADPH] 3 OS=Homo sapiens OX=9606 GN=CBR3 PE=1 SV=3	56.3177	12	22	9	277	30.831	6.18	109.9	111.7	123.2	86.3	77.2	91.7	114.933	85.0667	1.3511	0.00733319
O96033	MOCS2	Molybdopterin synthase sulfur carrier subunit OS=Homo sapiens OX=9606 GN=MOCS2 PE=1 SV=1	47.7273	2	2	2	88	9.749	4.72	101	134.2	109.2	88	80.1	87.5	114.8	85.2	1.34742	0.0453738
O00244	ATOX1	Copper transport protein ATOX1 OS=Homo sapiens OX=9606 GN=ATOX1 PE=1 SV=1	51.4706	4	6	4	68	7.397	7.24	107.1	126.4	110.8	86	73.6	96.2	114.767	85.2667	1.34597	0.0286418
Q9Y4Y9	LSM5	U6 snRNA-associated Sm-like protein LSm5 OS=Homo sapiens OX=9606 GN=LSM5 PE=1 SV=3	46.1538	2	3	2	91	9.931	4.54	112	119	112.8	77.3	74.4	104.5	114.6	85.4	1.34192	0.0412291
Q9H0P0	NT5C3A	Cytosolic 5'-nucleotidase 3A OS=Homo sapiens OX=9606 GN=NT5C3A PE=1 SV=3	12.5	4	4	4	336	37.924	7.12	110.4	101.5	131.9	87.1	84.1	85.1	114.6	85.4333	1.3414	0.0323734
Q15435	PPP1R7	Protein phosphatase 1 regulatory subunit 7 OS=Homo sapiens OX=9606 GN=PPP1R7 PE=1 SV=1	25	9	13	9	360	41.539	4.91	116.6	113.9	112.2	86	75.3	96	114.233	85.7667	1.33191	0.00960998
Q3ZCW2	LGALSL	Galectin-related protein OS=Homo sapiens OX=9606 GN=LGALSL PE=1 SV=2	21.5116	3	4	3	172	18.974	5.35	106.2	110.9	125.1	87	73.3	97.4	114.067	85.9	1.3279	0.0351833
Q6GMV2	SMYD5	SET and MYND domain-containing protein 5 OS=Homo sapiens OX=9606 GN=SMYD5 PE=1 SV=2	5.50239	2	2	2	418	47.31	5.05	115.5	104.6	121.8	78.2	81.4	98.5	113.967	86.0333	1.32468	0.0256754
P21246	PTN	Pleiotrophin OS=Homo sapiens OX=9606 GN=PTN PE=1 SV=1	14.881	2	2	2	168	18.93	9.6	115.6	122.4	103.8	80.8	85.2	92.1	113.933	86.0333	1.32429	0.0117569
Q04760	GLO1	Lactoylglutathione lyase OS=Homo sapiens OX=9606 GN=GLO1 PE=1 SV=4	67.3913	12	21	12	184	20.764	5.31	122.8	107.2	111.6	92.2	77.3	88.8	113.867	86.1	1.32249	0.0127439
Q13572	ITPK1	Inositol-tetrakisphosphate 1-kinase OS=Homo sapiens OX=9606 GN=ITPK1 PE=1 SV=2	15.2174	4	5	4	414	45.592	6.16	120	113.3	108.2	79.9	83.8	94.8	113.833	86.1667	1.32108	0.00790907
P35237	SERPINB6	Serpin B6 OS=Homo sapiens OX=9606 GN=SERPINB6 PE=1 SV=3	50	14	41	14	376	42.594	5.27	117.3	111.5	112.5	89.2	75.2	94.4	113.767	86.2667	1.31878	0.0101948
P21399	ACO1	Cytoplasmic aconitate hydratase OS=Homo sapiens OX=9606 GN=ACO1 PE=1 SV=3	34.5332	24	33	24	889	98.337	6.68	114.1	110	116.7	89.6	80.2	89.4	113.6	86.4	1.31481	0.00175551
P06454	PTMA	Prothymosin alpha OS=Homo sapiens OX=9606 GN=PTMA PE=1 SV=2	26.1261	3	10	3	111	12.196	3.78	115.5	103	122.1	86.8	80.5	92.2	113.533	86.5	1.31252	0.0144671
Q9Y696	CLIC4	Chloride intracellular channel protein 4 OS=Homo sapiens OX=9606 GN=CLIC4 PE=1 SV=4	66.0079	15	32	15	253	28.754	5.59	123	100.1	117.2	85.5	79.9	94.3	113.433	86.5667	1.31036	0.0289104
P48147	PREP	Prolyl endopeptidase OS=Homo sapiens OX=9606 GN=PREP PE=1 SV=2	44.2254	26	33	26	710	80.648	5.86	112.2	108.7	119.3	84.5	79.2	96.1	113.4	86.6	1.30947	0.010383
Q9H2H8	PPIL3	Peptidyl-prolyl cis-trans isomerase-like 3 OS=Homo sapiens OX=9606 GN=PPIL3 PE=1 SV=1	31.677	4	6	4	161	18.143	6.79	104.6	115	120.6	83.5	74.9	101.4	113.4	86.6	1.30947	0.042241
Q9BTE3	MCMBP	Mini-chromosome maintenance complex-binding protein OS=Homo sapiens OX=9606 GN=MCMBP PE=1 SV=2	3.11526	1	1	1	642	72.934	5.87	107	116.8	116.4	85.7	79.1	95.1	113.4	86.6333	1.30896	0.00899571
P04792	HSPB1	Heat shock protein beta-1 OS=Homo sapiens OX=9606 GN=HSPB1 PE=1 SV=2	70.2439	15	46	15	205	22.768	6.4	119.2	110.1	110.6	95.3	80.3	84.5	113.3	86.7	1.30681	0.00766953
P06737	PYGL	Glycogen phosphorylase, liver form OS=Homo sapiens OX=9606 GN=PYGL PE=1 SV=4	48.7603	38	59	31	847	97.087	7.17	106.5	104.5	128.8	89.8	84	86.5	113.267	86.7667	1.30542	0.0292102
Q9BZ23	PANK2	Pantothenate kinase 2, mitochondrial OS=Homo sapiens OX=9606 GN=PANK2 PE=1 SV=3	2.63158	1	1	1	570	62.641	9.28	112.5	125.5	101.5	87.1	78.2	95.2	113.167	86.8333	1.30326	0.0362615
Q15056	EIF4H	Eukaryotic translation initiation factor 4H OS=Homo sapiens OX=9606 GN=EIF4H PE=1 SV=5	27.0161	5	7	5	248	27.368	7.23	118.8	101.1	119.6	80.4	79	101.2	113.167	86.8667	1.30276	0.0486167
P05023	ATP1A1	Sodium/potassium-transporting ATPase subunit alpha-1 OS=Homo sapiens OX=9606 GN=ATP1A1 PE=1 SV=1	49.2669	50	112	32	1023	112.824	5.49	84.2	91.2	83.6	108.8	128.3	103.8	86.3333	113.633	0.759754	0.0255286
P11177	PDHB	Pyruvate dehydrogenase E1 component subunit beta, mitochondrial OS=Homo sapiens OX=9606 GN=PDHB PE=1 SV=3	42.0613	11	18	11	359	39.208	6.65	91.6	84.3	82.9	117.3	122.5	101.4	86.2667	113.733	0.758499	0.0163607
P21796	VDAC1	Voltage-dependent anion-selective channel protein 1 OS=Homo sapiens OX=9606 GN=VDAC1 PE=1 SV=2	77.3852	16	60	15	283	30.754	8.54	85.7	87.9	85	101.1	112.8	127.6	86.2	113.833	0.757247	0.0231497
Q96FQ6	S100A16	Protein S100-A16 OS=Homo sapiens OX=9606 GN=S100A16 PE=1 SV=1	22.3301	2	3	2	103	11.794	6.79	83.7	87.8	86.7	106.7	113.2	121.9	86.0667	113.933	0.755413	0.00366027
O43676	NDUFB3	NADH dehydrogenase [ubiquinone] 1 beta subcomplex subunit 3 OS=Homo sapiens OX=9606 GN=NDUFB3 PE=1 SV=3	28.5714	3	3	3	98	11.395	9.2	87.1	86	85	102.3	112.2	127.3	86.0333	113.933	0.75512	0.0186969
P50416	CPT1A	Carnitine O-palmitoyltransferase 1, liver isoform OS=Homo sapiens OX=9606 GN=CPT1A PE=1 SV=2	27.1669	19	27	19	773	88.311	8.65	83.8	90.6	83.7	101.2	121.6	119.1	86.0333	113.967	0.754899	0.014888
Q8N0Z6	TTC5	Tetratricopeptide repeat protein 5 OS=Homo sapiens OX=9606 GN=TTC5 PE=1 SV=2	3.40909	1	1	1	440	48.897	6.48	75.2	97.1	85.7	108.3	128.8	105	86	114.033	0.754165	0.0454706
Q9NZN3	EHD3	EH domain-containing protein 3 OS=Homo sapiens OX=9606 GN=EHD3 PE=1 SV=2	34.0187	17	25	8	535	60.849	6.57	84.5	84.5	88.9	108.5	120.8	112.8	85.9667	114.033	0.753873	0.00195833
Q9BRX8	FAM213A	Redox-regulatory protein FAM213A OS=Homo sapiens OX=9606 GN=FAM213A PE=1 SV=3	35.8079	8	17	8	229	25.747	8.84	82.8	91.8	83.3	113	121.5	107.6	85.9667	114.033	0.753873	0.00491193
P42765	ACAA2	3-ketoacyl-CoA thiolase, mitochondrial OS=Homo sapiens OX=9606 GN=ACAA2 PE=1 SV=2	44.3325	14	23	14	397	41.898	8.09	91.9	83.1	82.8	109.9	115.5	116.8	85.9333	114.067	0.753361	0.00153921
P00505	GOT2	Aspartate aminotransferase, mitochondrial OS=Homo sapiens OX=9606 GN=GOT2 PE=1 SV=3	38.1395	16	32	16	430	47.487	9.01	84.5	89.9	83.3	109.3	107.9	125.2	85.9	114.133	0.752629	0.00878157
Q04837	SSBP1	Single-stranded DNA-binding protein, mitochondrial OS=Homo sapiens OX=9606 GN=SSBP1 PE=1 SV=1	37.8378	4	8	4	148	17.249	9.6	93.2	76.3	87.9	102.8	115	124.8	85.8	114.2	0.751313	0.0246299
Q96GK7	FAHD2A	Fumarylacetoacetate hydrolase domain-containing protein 2A OS=Homo sapiens OX=9606 GN=FAHD2A PE=1 SV=1	30.5732	8	12	8	314	34.574	8.24	82.8	92.2	82.3	118.5	114	110.3	85.7667	114.267	0.750583	0.00204862
Q8N4H5	TOMM5	Mitochondrial import receptor subunit TOM5 homolog OS=Homo sapiens OX=9606 GN=TOMM5 PE=1 SV=1	27.451	2	3	2	51	6.031	9.7	96.3	80.3	80.6	114.8	124.5	103.4	85.7333	114.233	0.750511	0.0241823
P08195	SLC3A2	4F2 cell-surface antigen heavy chain OS=Homo sapiens OX=9606 GN=SLC3A2 PE=1 SV=3	22.2222	11	17	11	630	67.952	5.01	78.4	96	82.8	104	114.7	124.1	85.7333	114.267	0.750292	0.022098
Q86X83	COMMD2	COMM domain-containing protein 2 OS=Homo sapiens OX=9606 GN=COMMD2 PE=1 SV=2	4.0201	1	1	1	199	22.731	6.73	80.5	91.3	85.4	109.2	129.9	103.7	85.7333	114.267	0.750292	0.029074
O75746	SLC25A12	Calcium-binding mitochondrial carrier protein Aralar1 OS=Homo sapiens OX=9606 GN=SLC25A12 PE=1 SV=2	38.9381	23	34	18	678	74.715	8.38	88.2	82.7	86.1	119.1	112.6	111.2	85.6667	114.3	0.74949	0.000601432
Q86VE9	SERINC5	Serine incorporator 5 OS=Homo sapiens OX=9606 GN=SERINC5 PE=2 SV=1	9.21986	5	5	5	423	46.977	7.62	78	88.4	90.6	113.8	128.3	101	85.6667	114.367	0.749053	0.0309456
Q8NFZ8	CADM4	Cell adhesion molecule 4 OS=Homo sapiens OX=9606 GN=CADM4 PE=1 SV=1	46.3918	11	25	11	388	42.759	6.3	83.7	85.6	87.5	115.6	128	99.5	85.6	114.367	0.74847	0.0259047
Q8WVM7	STAG1	Cohesin subunit SA-1 OS=Homo sapiens OX=9606 GN=STAG1 PE=1 SV=3	6.51828	8	8	5	1258	144.336	5.59	81.9	84.6	90.3	104.5	105	133.6	85.6	114.367	0.74847	0.0442704
Q92692	NECTIN2	Nectin-2 OS=Homo sapiens OX=9606 GN=NECTIN2 PE=1 SV=1	6.87732	4	5	4	538	57.706	4.82	95.1	81.2	80.5	121.3	125	96.9	85.6	114.4	0.748252	0.0452131
P56381	ATP5F1E	ATP synthase subunit epsilon, mitochondrial OS=Homo sapiens OX=9606 GN=ATP5F1E PE=1 SV=2	43.1373	3	4	3	51	5.776	9.92	92.8	78.9	85.1	116.7	111.1	115.4	85.6	114.4	0.748252	0.00272676
Q7Z4S6	KIF21A	Kinesin-like protein KIF21A OS=Homo sapiens OX=9606 GN=KIF21A PE=1 SV=2	27.2999	34	45	34	1674	187.063	6.42	80.8	90.5	85.5	101.3	132.5	109.5	85.6	114.433	0.748034	0.041658
Q9NTI2	ATP8A2	Phospholipid-transporting ATPase IB OS=Homo sapiens OX=9606 GN=ATP8A2 PE=1 SV=2	1.91638	2	2	2	1148	129.159	7.78	85.8	82.8	88.1	108.2	127.3	107.7	85.5667	114.4	0.74796	0.0121773
P82909	MRPS36	28S ribosomal protein S36, mitochondrial OS=Homo sapiens OX=9606 GN=MRPS36 PE=1 SV=2	29.1262	2	2	2	103	11.459	9.99	87.3	79.4	90	109.5	118.3	115.4	85.5667	114.4	0.74796	0.00215624
Q14376	GALE	UDP-glucose 4-epimerase OS=Homo sapiens OX=9606 GN=GALE PE=1 SV=2	2.87356	1	1	1	348	38.257	6.73	92.7	88.2	75.8	109.5	120.9	112.9	85.5667	114.433	0.747742	0.00897937
Q92743	HTRA1	Serine protease HTRA1 OS=Homo sapiens OX=9606 GN=HTRA1 PE=1 SV=1	9.375	4	4	4	480	51.255	7.83	93.4	83.8	79.4	101.3	116.4	125.7	85.5333	114.467	0.747234	0.0244896
O96000	NDUFB10	NADH dehydrogenase [ubiquinone] 1 beta subcomplex subunit 10 OS=Homo sapiens OX=9606 GN=NDUFB10 PE=1 SV=3	34.8837	6	10	6	172	20.763	8.48	88.2	84.1	84.1	104.5	117.8	121.2	85.4667	114.5	0.746434	0.00531623
Q8IXB1	DNAJC10	DnaJ homolog subfamily C member 10 OS=Homo sapiens OX=9606 GN=DNAJC10 PE=1 SV=2	8.07062	6	6	6	793	91.021	7.18	84.2	91.7	80.3	104.6	117.8	121.3	85.4	114.567	0.745418	0.00869824
B2RTY4	MYO9A	Unconventional myosin-IXa OS=Homo sapiens OX=9606 GN=MYO9A PE=1 SV=2	1.37363	3	3	2	2548	292.522	8.88	85.2	86.5	84.4	115.6	130.6	97.7	85.3667	114.633	0.744693	0.0372491
P42658	DPP6	Dipeptidyl aminopeptidase-like protein 6 OS=Homo sapiens OX=9606 GN=DPP6 PE=1 SV=2	1.38728	1	2	1	865	97.527	6.37	76	100	80	112.1	119.1	112.7	85.3333	114.633	0.744402	0.01946
P12532	CKMT1A	Creatine kinase U-type, mitochondrial OS=Homo sapiens OX=9606 GN=CKMT1A PE=1 SV=1	42.6859	12	17	10	417	47.007	8.34	82.1	90.1	83.7	114.2	111.5	118.5	85.3	114.733	0.743463	0.000759819
O75964	ATP5L	ATP synthase subunit g, mitochondrial OS=Homo sapiens OX=9606 GN=ATP5L PE=1 SV=3	31.068	4	8	4	103	11.421	9.64	84.5	92.7	78.6	118	119.7	106.4	85.2667	114.7	0.743389	0.00730963
O75431	MTX2	Metaxin-2 OS=Homo sapiens OX=9606 GN=MTX2 PE=1 SV=1	25.8555	4	6	4	263	29.744	6.29	80.7	81.7	93.1	106.8	122.3	115.3	85.1667	114.8	0.74187	0.00778512
P78357	CNTNAP1	Contactin-associated protein 1 OS=Homo sapiens OX=9606 GN=CNTNAP1 PE=1 SV=1	12.4277	15	20	15	1384	156.167	7.05	85.4	81.2	88.9	116.8	130.1	97.6	85.1667	114.833	0.741655	0.0376282
Q9NX63	CHCHD3	MICOS complex subunit MIC19 OS=Homo sapiens OX=9606 GN=CHCHD3 PE=1 SV=1	52.4229	15	23	15	227	26.136	8.28	92.2	80	82.7	108.5	131.8	104.8	84.9667	115.033	0.738626	0.0311072
P10606	COX5B	Cytochrome c oxidase subunit 5B, mitochondrial OS=Homo sapiens OX=9606 GN=COX5B PE=1 SV=2	30.2326	5	10	5	129	13.687	8.81	83.2	89.7	81.7	101.8	109.1	134.5	84.8667	115.133	0.737116	0.0413678
Q5T9A4	ATAD3B	ATPase family AAA domain-containing protein 3B OS=Homo sapiens OX=9606 GN=ATAD3B PE=1 SV=1	11.4198	8	10	1	648	72.527	9.2	86.6	86	81.9	104.5	127.1	113.8	84.8333	115.133	0.736827	0.0107614
Q5TGZ0	MINOS1	MICOS complex subunit MIC10 OS=Homo sapiens OX=9606 GN=MINOS1 PE=1 SV=1	10.2564	1	2	1	78	8.802	8.5	93.9	78.4	82	108.4	127.1	110.2	84.7667	115.233	0.735609	0.0158511
P19086	GNAZ	Guanine nucleotide-binding protein G(z) subunit alpha OS=Homo sapiens OX=9606 GN=GNAZ PE=1 SV=3	27.8873	9	16	8	355	40.898	7.61	82.7	87.2	83.9	119.3	131.8	95.2	84.6	115.433	0.732891	0.0464719
Q13303	KCNAB2	Voltage-gated potassium channel subunit beta-2 OS=Homo sapiens OX=9606 GN=KCNAB2 PE=1 SV=2	11.7166	3	4	3	367	40.974	9	78.2	89.8	85.7	106.4	132	107.9	84.5667	115.433	0.732602	0.0262029
P11182	DBT	Lipoamide acyltransferase component of branched-chain alpha-keto acid dehydrogenase complex, mitochondrial OS=Homo sapiens OX=9606 GN=DBT PE=1 SV=3	26.1411	11	13	11	482	53.453	8.51	89	83.1	81.3	118.5	126.8	101.2	84.4667	115.5	0.731313	0.0170649
O95182	NDUFA7	NADH dehydrogenase [ubiquinone] 1 alpha subcomplex subunit 7 OS=Homo sapiens OX=9606 GN=NDUFA7 PE=1 SV=3	47.7876	5	5	5	113	12.544	10.18	81.8	82.5	89	97.4	126	123.4	84.4333	115.6	0.730392	0.0296381
P48047	ATP5O	ATP synthase subunit O, mitochondrial OS=Homo sapiens OX=9606 GN=ATP5O PE=1 SV=1	42.2535	8	23	8	213	23.263	9.96	87.4	82.7	83.1	114.4	124	108.4	84.4	115.6	0.730104	0.00285828
P23469	PTPRE	Receptor-type tyrosine-protein phosphatase epsilon OS=Homo sapiens OX=9606 GN=PTPRE PE=1 SV=1	11.5714	9	10	7	700	80.59	7.02	86.4	83.3	83.4	110.3	126.4	110.2	84.3667	115.633	0.729605	0.00466089
Q9Y277	VDAC3	Voltage-dependent anion-selective channel protein 3 OS=Homo sapiens OX=9606 GN=VDAC3 PE=1 SV=1	49.47	11	29	10	283	30.639	8.66	79.3	90.3	83.4	111.4	119	116.6	84.3333	115.667	0.729107	0.00132258
Q9H0R8	GABARAPL1	Gamma-aminobutyric acid receptor-associated protein-like 1 OS=Homo sapiens OX=9606 GN=GABARAPL1 PE=1 SV=1	15.3846	3	4	1	117	14.035	8.73	78.4	72.6	102	107.2	123.6	116.2	84.3333	115.667	0.729107	0.0368366
Q9UHN6	TMEM2	Cell surface hyaluronidase OS=Homo sapiens OX=9606 GN=TMEM2 PE=1 SV=1	3.2538	4	4	4	1383	154.276	8.15	86.5	97.1	69.3	117.9	122.1	107	84.3	115.667	0.728818	0.0276551
O95716	RAB3D	Ras-related protein Rab-3D OS=Homo sapiens OX=9606 GN=RAB3D PE=1 SV=1	38.3562	7	16	2	219	24.252	4.93	84.5	78.8	89.6	98	117.3	131.8	84.3	115.7	0.728608	0.0378061
P60520	GABARAPL2	Gamma-aminobutyric acid receptor-associated protein-like 2 OS=Homo sapiens OX=9606 GN=GABARAPL2 PE=1 SV=1	45.2991	7	11	5	117	13.658	8.1	77	85.5	90.4	111	114.2	121.9	84.3	115.7	0.728608	0.0034758
Q8WUY3	PRUNE2	Protein prune homolog 2 OS=Homo sapiens OX=9606 GN=PRUNE2 PE=1 SV=3	5.8614	14	16	14	3088	340.425	4.45	75.2	90.9	86.7	96	126.2	125	84.2667	115.733	0.728111	0.0450767
Q5T0D9	TPRG1L	Tumor protein p63-regulated gene 1-like protein OS=Homo sapiens OX=9606 GN=TPRG1L PE=1 SV=1	8.82353	2	2	2	272	30.193	7.34	82.1	86.6	84.1	109.1	108.6	129.5	84.2667	115.733	0.728111	0.0108986
P36542	ATP5F1C	ATP synthase subunit gamma, mitochondrial OS=Homo sapiens OX=9606 GN=ATP5F1C PE=1 SV=1	24.1611	7	18	7	298	32.975	9.22	88.4	80.1	84.2	115.7	126.5	105.1	84.2333	115.767	0.727613	0.00891214
P45880	VDAC2	Voltage-dependent anion-selective channel protein 2 OS=Homo sapiens OX=9606 GN=VDAC2 PE=1 SV=2	65.3061	14	40	14	294	31.547	7.56	87.3	83.9	81.3	108.6	135.2	103.6	84.1667	115.8	0.726828	0.0336572
Q96DB2	HDAC11	Histone deacetylase 11 OS=Homo sapiens OX=9606 GN=HDAC11 PE=1 SV=1	11.8156	4	5	4	347	39.158	7.65	85.5	89.2	77.8	123.6	127.5	96.4	84.1667	115.833	0.726619	0.0375862
P08174	CD55	Complement decay-accelerating factor OS=Homo sapiens OX=9606 GN=CD55 PE=1 SV=4	15.4856	7	9	7	381	41.374	7.59	83.6	75.4	93.4	114.5	130.5	102.6	84.1333	115.867	0.726122	0.0299009
Q6PI78	TMEM65	Transmembrane protein 65 OS=Homo sapiens OX=9606 GN=TMEM65 PE=1 SV=2	22.9167	5	6	5	240	25.481	8.6	85.1	81.8	85.4	113.9	131.1	102.8	84.1	115.933	0.725417	0.0186279
P12236	SLC25A6	ADP/ATP translocase 3 OS=Homo sapiens OX=9606 GN=SLC25A6 PE=1 SV=4	52.349	17	34	2	298	32.845	9.74	88.4	77.1	86.5	106.3	112.5	129.2	84	116	0.724138	0.0140627
Q9BQI0	AIF1L	Allograft inflammatory factor 1-like OS=Homo sapiens OX=9606 GN=AIF1L PE=1 SV=1	43.3333	6	10	6	150	17.057	7.2	84.2	89.9	77.8	133.3	100.6	114.2	83.9667	116.033	0.723643	0.0337752
P32189	GK	Glycerol kinase OS=Homo sapiens OX=9606 GN=GK PE=1 SV=3	9.839	6	6	6	559	61.205	6.54	82.8	84.8	84.3	115.2	123	109.9	83.9667	116.033	0.723643	0.00113732
Q9BXM9	FSD1L	FSD1-like protein OS=Homo sapiens OX=9606 GN=FSD1L PE=1 SV=2	21.5094	8	9	8	530	59.541	6.2	77	88.6	85.7	112.6	118.9	117.2	83.7667	116.233	0.720677	0.00120691
Q9HB71	CACYBP	Calcyclin-binding protein OS=Homo sapiens OX=9606 GN=CACYBP PE=1 SV=2	36.4035	8	8	8	228	26.194	8.25	80	85.4	85.6	125.8	126.7	96.4	83.6667	116.3	0.719404	0.0321483
O75366	AVIL	Advillin OS=Homo sapiens OX=9606 GN=AVIL PE=1 SV=3	25.7631	17	25	17	819	91.969	5.71	83.6	73.7	92.6	108.2	117.8	124.1	83.3	116.7	0.713796	0.00952104
Q8IWT1	SCN4B	Sodium channel subunit beta-4 OS=Homo sapiens OX=9606 GN=SCN4B PE=1 SV=1	3.94737	1	2	1	228	24.953	7.36	78.2	90.6	80.7	110	132	108.5	83.1667	116.833	0.71184	0.0165822
Q9NY35	CLDND1	Claudin domain-containing protein 1 OS=Homo sapiens OX=9606 GN=CLDND1 PE=1 SV=1	5.5336	1	1	1	253	28.584	5.82	91.3	76.7	80.9	119.2	130.5	101.3	82.9667	117	0.709117	0.0234635
Q5HYI7	MTX3	Metaxin-3 OS=Homo sapiens OX=9606 GN=MTX3 PE=1 SV=2	3.20513	1	1	1	312	35.071	7.8	73.8	102.8	72.3	122.4	124.3	104.5	82.9667	117.067	0.708713	0.0441382
Q9NZ45	CISD1	CDGSH iron-sulfur domain-containing protein 1 OS=Homo sapiens OX=9606 GN=CISD1 PE=1 SV=1	44.4444	4	8	4	108	12.191	9.09	84.2	83.3	81	107	124.5	120.1	82.8333	117.2	0.706769	0.00300154
P14927	UQCRB	Cytochrome b-c1 complex subunit 7 OS=Homo sapiens OX=9606 GN=UQCRB PE=1 SV=2	31.5315	4	7	4	111	13.522	8.78	84.2	81.1	82.9	108.1	128.4	115.4	82.7333	117.3	0.705314	0.00451531
P00846	MT-ATP6	ATP synthase subunit a OS=Homo sapiens OX=9606 GN=MT-ATP6 PE=1 SV=1	4.42478	1	2	1	226	24.801	10.1	84.3	85.1	78.5	125.6	111.9	114.7	82.6333	117.4	0.703861	0.00173563
Q5W0Z9	ZDHHC20	Palmitoyltransferase ZDHHC20 OS=Homo sapiens OX=9606 GN=ZDHHC20 PE=1 SV=1	4.93151	2	2	2	365	42.25	7.71	80.4	80.4	87	126.6	114.6	110.9	82.6	117.367	0.703777	0.00264814
Q7L3T8	PARS2	Probable proline--tRNA ligase, mitochondrial OS=Homo sapiens OX=9606 GN=PARS2 PE=1 SV=1	3.36842	1	1	1	475	53.228	8.1	78.9	87.3	81.6	103.7	139.1	109.4	82.6	117.4	0.703578	0.0364551
Q9NRX3	NDUFA4L2	NADH dehydrogenase [ubiquinone] 1 alpha subcomplex subunit 4-like 2 OS=Homo sapiens OX=9606 GN=NDUFA4L2 PE=3 SV=1	9.1954	1	2	1	87	9.959	9.92	80.8	75.2	91.8	103.2	135.9	113.2	82.6	117.433	0.703378	0.0324224
P19367	HK1	Hexokinase-1 OS=Homo sapiens OX=9606 GN=HK1 PE=1 SV=3	38.6041	35	54	33	917	102.42	6.8	75.7	82.6	88.9	102.7	125.9	124.2	82.4	117.6	0.70068	0.0137067
Q96IX5	USMG5	Up-regulated during skeletal muscle growth protein 5 OS=Homo sapiens OX=9606 GN=USMG5 PE=1 SV=1	43.1034	2	3	2	58	6.453	9.76	88.1	81.2	77.7	115.3	116.6	121.2	82.3333	117.7	0.699519	0.000564595
Q16864	ATP6V1F	V-type proton ATPase subunit F OS=Homo sapiens OX=9606 GN=ATP6V1F PE=1 SV=2	14.2857	2	3	2	119	13.362	5.52	77.1	83.8	85.9	110.6	112	130.6	82.2667	117.733	0.698754	0.00704186
Q9Y2J8	PADI2	Protein-arginine deiminase type-2 OS=Homo sapiens OX=9606 GN=PADI2 PE=1 SV=2	18.9474	9	12	9	665	75.515	5.59	72.6	98.4	75.7	128.7	122.7	101.8	82.2333	117.733	0.698471	0.036832
P20674	COX5A	Cytochrome c oxidase subunit 5A, mitochondrial OS=Homo sapiens OX=9606 GN=COX5A PE=1 SV=2	46.6667	6	9	6	150	16.752	6.79	81.1	80.2	85.4	104.6	127.5	121.2	82.2333	117.767	0.698273	0.00715683
O15020	SPTBN2	Spectrin beta chain, non-erythrocytic 2 OS=Homo sapiens OX=9606 GN=SPTBN2 PE=1 SV=3	24.6862	53	80	40	2390	271.157	6.11	77.9	85.1	83.7	116.3	135.6	101.5	82.2333	117.8	0.698076	0.0245364
P78324	SIRPA	Tyrosine-protein phosphatase non-receptor type substrate 1 OS=Homo sapiens OX=9606 GN=SIRPA PE=1 SV=2	16.2698	7	8	7	504	54.933	6.98	74.5	97.7	74.3	116.7	125.9	110.9	82.1667	117.833	0.697313	0.0160925
O14880	MGST3	Microsomal glutathione S-transferase 3 OS=Homo sapiens OX=9606 GN=MGST3 PE=1 SV=1	14.4737	2	6	2	152	16.506	9.38	84.3	76.3	85.9	111.2	130.8	111.5	82.1667	117.833	0.697313	0.00748378
P08247	SYP	Synaptophysin OS=Homo sapiens OX=9606 GN=SYP PE=1 SV=3	6.38978	2	3	2	313	33.823	4.81	72.2	88.5	85.7	109.1	126.3	118.1	82.1333	117.833	0.69703	0.00723548
Q9UPQ0	LIMCH1	LIM and calponin homology domains-containing protein 1 OS=Homo sapiens OX=9606 GN=LIMCH1 PE=1 SV=4	18.8366	18	19	18	1083	121.792	6.47	84.5	84.8	77.1	107.5	142	104.1	82.1333	117.867	0.696833	0.044575
P55011	SLC12A2	Solute carrier family 12 member 2 OS=Homo sapiens OX=9606 GN=SLC12A2 PE=1 SV=1	19.0594	20	25	20	1212	131.364	6.4	76.4	91.7	78.2	110.8	138.6	104.2	82.1	117.867	0.69655	0.0367496
O75947	ATP5H	ATP synthase subunit d, mitochondrial OS=Homo sapiens OX=9606 GN=ATP5H PE=1 SV=3	76.3975	11	22	11	161	18.479	5.3	88.8	79	78.5	116.6	128.6	108.5	82.1	117.9	0.696353	0.00601735
P07101	TH	Tyrosine 3-monooxygenase OS=Homo sapiens OX=9606 GN=TH PE=1 SV=5	30.6818	9	10	9	528	58.564	6.3	79.4	78.6	88.2	107.4	106.1	140.2	82.0667	117.9	0.69607	0.0363464
Q9BPX6	MICU1	Calcium uptake protein 1, mitochondrial OS=Homo sapiens OX=9606 GN=MICU1 PE=1 SV=1	1.47059	1	1	1	476	54.316	8.41	78.5	86.3	81.1	110	126.5	117.5	81.9667	118	0.694633	0.00243154
Q643R3	LPCAT4	Lysophospholipid acyltransferase LPCAT4 OS=Homo sapiens OX=9606 GN=LPCAT4 PE=1 SV=1	2.48092	1	1	1	524	57.183	8.97	80.1	85.7	80.1	112.9	121.6	119.6	81.9667	118.033	0.694437	0.000364288
Q13555	CAMK2G	Calcium/calmodulin-dependent protein kinase type II subunit gamma OS=Homo sapiens OX=9606 GN=CAMK2G PE=1 SV=4	23.1183	10	19	6	558	62.568	7.83	78.9	85	81.2	110	136.6	108.2	81.7	118.267	0.690812	0.0173937
Q9ULD0	OGDHL	2-oxoglutarate dehydrogenase-like, mitochondrial OS=Homo sapiens OX=9606 GN=OGDHL PE=1 SV=3	12.5743	12	15	6	1010	114.409	6.65	75.8	81.8	87.1	111	115.8	128.4	81.5667	118.4	0.688908	0.00386151
Q01813	PFKP	ATP-dependent 6-phosphofructokinase, platelet type OS=Homo sapiens OX=9606 GN=PFKP PE=1 SV=2	39.0306	25	43	22	784	85.542	7.55	80	77.7	87	109.4	122.3	123.6	81.5667	118.433	0.688714	0.00228544
P22830	FECH	Ferrochelatase, mitochondrial OS=Homo sapiens OX=9606 GN=FECH PE=1 SV=2	9.21986	4	5	4	423	47.832	8.73	86.2	85.4	72.8	128	133.7	93.9	81.4667	118.533	0.687289	0.048014
O00330	PDHX	Pyruvate dehydrogenase protein X component, mitochondrial OS=Homo sapiens OX=9606 GN=PDHX PE=1 SV=3	10.3792	5	5	5	501	54.089	8.66	79.2	72.5	92.6	118.1	129.1	108.6	81.4333	118.6	0.686622	0.0113135
Q8N6L1	KRTCAP2	Keratinocyte-associated protein 2 OS=Homo sapiens OX=9606 GN=KRTCAP2 PE=1 SV=2	12.5	1	2	1	136	14.669	9.61	80.4	81.5	82.4	124.4	123	108.4	81.4333	118.6	0.686622	0.00195286
P49796	RGS3	Regulator of G-protein signaling 3 OS=Homo sapiens OX=9606 GN=RGS3 PE=1 SV=2	1.66945	2	2	2	1198	132.252	6.28	75.1	91.2	77.6	102.9	109.9	143.3	81.3	118.7	0.68492	0.0495866
O95169	NDUFB8	NADH dehydrogenase [ubiquinone] 1 beta subcomplex subunit 8, mitochondrial OS=Homo sapiens OX=9606 GN=NDUFB8 PE=1 SV=1	20.4301	3	3	3	186	21.751	6.8	77.7	79.8	86.2	96.4	129.6	130.3	81.2333	118.767	0.683974	0.0307517
Q8NE86	MCU	Calcium uniporter protein, mitochondrial OS=Homo sapiens OX=9606 GN=MCU PE=1 SV=1	11.396	3	4	3	351	39.842	8.65	78.8	81.2	83.6	104.9	128.1	123.4	81.2	118.8	0.683502	0.00646715
P46019	PHKA2	Phosphorylase b kinase regulatory subunit alpha, liver isoform OS=Homo sapiens OX=9606 GN=PHKA2 PE=1 SV=1	0.647773	2	2	2	1235	138.32	6.44	83.2	82.3	78.1	117.5	132.3	106.7	81.2	118.833	0.68331	0.00769658
P08034	GJB1	Gap junction beta-1 protein OS=Homo sapiens OX=9606 GN=GJB1 PE=1 SV=1	8.83392	3	3	3	283	32.004	8.94	80.1	88.2	75	126.6	129.2	100.9	81.1	118.9	0.682086	0.0182828
P05230	FGF1	Fibroblast growth factor 1 OS=Homo sapiens OX=9606 GN=FGF1 PE=1 SV=1	36.129	5	11	5	155	17.449	7.02	73.3	96.6	73	132.9	113.4	110.7	80.9667	119	0.680392	0.0222377
Q9BUR5	APOO	MICOS complex subunit MIC26 OS=Homo sapiens OX=9606 GN=APOO PE=1 SV=1	23.2323	3	3	3	198	22.271	9.13	84.1	81.2	77.6	112.7	136.5	107.9	80.9667	119.033	0.680202	0.0135773
Q13554	CAMK2B	Calcium/calmodulin-dependent protein kinase type II subunit beta OS=Homo sapiens OX=9606 GN=CAMK2B PE=1 SV=3	19.3694	10	16	5	666	72.632	7.27	77.1	88.7	77	113.4	142.2	101.6	80.9333	119.067	0.679731	0.03954
P12235	SLC25A4	ADP/ATP translocase 1 OS=Homo sapiens OX=9606 GN=SLC25A4 PE=1 SV=4	53.3557	17	26	5	298	33.043	9.76	75.8	86.8	79.7	142.2	103	112.6	80.7667	119.267	0.677194	0.0345663
O00483	NDUFA4	Cytochrome c oxidase subunit NDUFA4 OS=Homo sapiens OX=9606 GN=NDUFA4 PE=1 SV=1	55.5556	5	8	5	81	9.364	9.38	80.8	84	77.4	111.1	114.7	132	80.7333	119.267	0.676914	0.00459734
Q92777	SYN2	Synapsin-2 OS=Homo sapiens OX=9606 GN=SYN2 PE=2 SV=4	14.0893	7	9	7	582	62.957	8.41	75.6	77.2	89.3	96.1	122.7	139.1	80.7	119.3	0.676446	0.0435794
O14576	DYNC1I1	Cytoplasmic dynein 1 intermediate chain 1 OS=Homo sapiens OX=9606 GN=DYNC1I1 PE=1 SV=2	24.4961	10	10	9	645	72.91	5.12	76.4	77.4	88.2	110.4	136.7	110.9	80.6667	119.333	0.675978	0.0150636
Q9NZD8	SPG21	Maspardin OS=Homo sapiens OX=9606 GN=SPG21 PE=1 SV=1	5.84416	1	1	1	308	34.938	6.28	90.9	77.2	73.9	129.3	114.1	114.6	80.6667	119.333	0.675978	0.00582645
O75923	DYSF	Dysferlin OS=Homo sapiens OX=9606 GN=DYSF PE=1 SV=1	12.7885	21	26	20	2080	237.144	5.64	72.2	83.2	85	112.6	125.7	121.2	80.1333	119.833	0.668707	0.0020174
Q9GZN7	ROGDI	Protein rogdi homolog OS=Homo sapiens OX=9606 GN=ROGDI PE=1 SV=1	7.31707	2	2	2	287	32.234	8.16	78.8	81	80.3	97	124.5	138.4	80.0333	119.967	0.66713	0.0305525
P11171	EPB41	Protein 4.1 OS=Homo sapiens OX=9606 GN=EPB41 PE=1 SV=4	13.3102	10	17	7	864	96.957	5.58	80.4	80.4	78.5	115.6	138.9	106.2	79.7667	120.233	0.663432	0.0142082
Q8TB36	GDAP1	Ganglioside-induced differentiation-associated protein 1 OS=Homo sapiens OX=9606 GN=GDAP1 PE=1 SV=3	13.1285	5	6	5	358	41.32	8.34	72.9	81.9	84.2	102.5	136.8	121.5	79.6667	120.267	0.662417	0.0180604
A2RU48	SMCO3	Single-pass membrane and coiled-coil domain-containing protein 3 OS=Homo sapiens OX=9606 GN=SMCO3 PE=1 SV=1	3.55556	1	1	1	225	24.861	8.22	81.5	84.3	73.2	115.8	142.8	102.3	79.6667	120.3	0.662233	0.0303139
Q9UKU0	ACSL6	Long-chain-fatty-acid--CoA ligase 6 OS=Homo sapiens OX=9606 GN=ACSL6 PE=2 SV=4	8.75179	5	6	5	697	77.702	7.43	78	85	75.6	114.2	138.5	108.6	79.5333	120.433	0.660393	0.0130506
Q9UM22	EPDR1	Mammalian ependymin-related protein 1 OS=Homo sapiens OX=9606 GN=EPDR1 PE=1 SV=2	15.1786	3	4	3	224	25.421	6.6	67.4	72.8	98.4	114.5	120	126.9	79.5333	120.467	0.66021	0.0160186
P01112	HRAS	GTPase HRas OS=Homo sapiens OX=9606 GN=HRAS PE=1 SV=1	69.8413	9	15	2	189	21.285	5.31	76.1	78.1	84	116.6	146	99.2	79.4	120.6	0.658375	0.0410529
O95670	ATP6V1G2	V-type proton ATPase subunit G 2 OS=Homo sapiens OX=9606 GN=ATP6V1G2 PE=1 SV=1	48.3051	4	5	3	118	13.596	10.26	70.7	88.7	78.1	109.8	132.6	120.1	79.1667	120.833	0.655172	0.00773888
P51649	ALDH5A1	Succinate-semialdehyde dehydrogenase, mitochondrial OS=Homo sapiens OX=9606 GN=ALDH5A1 PE=1 SV=2	14.7664	7	8	7	535	57.178	8.28	79.4	84.2	73.5	137.1	131.5	94.3	79.0333	120.967	0.653348	0.0383106
Q9Y342	PLLP	Plasmolipin OS=Homo sapiens OX=9606 GN=PLLP PE=1 SV=1	25.8242	3	22	3	182	19.973	9.36	82.1	79.6	75.3	122.7	145.2	95	79	120.967	0.653072	0.0457391
O43795	MYO1B	Unconventional myosin-Ib OS=Homo sapiens OX=9606 GN=MYO1B PE=1 SV=3	26.7606	30	45	30	1136	131.902	9.38	77.8	80.4	78.3	129.2	139.4	94.9	78.8333	121.167	0.650619	0.0348552
P63167	DYNLL1	Dynein light chain 1, cytoplasmic OS=Homo sapiens OX=9606 GN=DYNLL1 PE=1 SV=1	44.9438	3	12	2	89	10.359	7.4	82.6	84.7	68.6	122.4	144	97.6	78.6333	121.333	0.648077	0.0407143
P12830	CDH1	Cadherin-1 OS=Homo sapiens OX=9606 GN=CDH1 PE=1 SV=3	18.3673	10	14	10	882	97.396	4.73	78.9	79.4	77.2	117.1	143	104.5	78.5	121.533	0.645913	0.0192578
O75363	BCAS1	Breast carcinoma-amplified sequence 1 OS=Homo sapiens OX=9606 GN=BCAS1 PE=1 SV=2	17.1233	10	24	10	584	61.671	5.1	85.3	82.9	66	113.1	141.7	111.1	78.0667	121.967	0.640066	0.0193621
P60880	SNAP25	Synaptosomal-associated protein 25 OS=Homo sapiens OX=9606 GN=SNAP25 PE=1 SV=1	35.9223	7	9	7	206	23.3	4.77	67.1	79.5	87	102.6	142.9	120.9	77.8667	122.133	0.637555	0.0272468
P29972	AQP1	Aquaporin-1 OS=Homo sapiens OX=9606 GN=AQP1 PE=1 SV=3	10.0372	2	4	2	269	28.508	7.42	81.5	81.2	69.2	131.7	140.6	95.7	77.3	122.667	0.630163	0.0338576
Q0D2I5	IFFO1	Intermediate filament family orphan 1 OS=Homo sapiens OX=9606 GN=IFFO1 PE=2 SV=2	1.25224	1	2	1	559	61.94	4.92	67.5	84.8	78	120.7	142.9	106.1	76.7667	123.233	0.622938	0.0170993
Q99584	S100A13	Protein S100-A13 OS=Homo sapiens OX=9606 GN=S100A13 PE=1 SV=1	47.9592	5	12	5	98	11.464	6.16	73.1	77.5	79.4	121.1	132.3	116.7	76.6667	123.367	0.621454	0.000734185
Q8N5S9	CAMKK1	Calcium/calmodulin-dependent protein kinase kinase 1 OS=Homo sapiens OX=9606 GN=CAMKK1 PE=1 SV=2	2.17822	1	1	1	505	55.701	5.78	71.1	77.5	81.1	116.3	120.3	133.7	76.5667	123.433	0.620308	0.00146774
P21397	MAOA	Amine oxidase [flavin-containing] A OS=Homo sapiens OX=9606 GN=MAOA PE=1 SV=1	36.2429	17	28	13	527	59.644	7.85	71.8	75.4	82.4	119.3	126.1	125	76.5333	123.467	0.61987	0.000236534
Q7Z7G0	ABI3BP	Target of Nesh-SH3 OS=Homo sapiens OX=9606 GN=ABI3BP PE=1 SV=1	16.186	12	19	12	1075	118.569	9.44	67.5	75.5	86	147.5	111	112.6	76.3333	123.7	0.617084	0.0222122
Q9UDW1	UQCR10	Cytochrome b-c1 complex subunit 9 OS=Homo sapiens OX=9606 GN=UQCR10 PE=1 SV=3	26.9841	1	1	1	63	7.304	9.47	92.9	81.8	53.6	123.1	116.2	132.4	76.1	123.9	0.614205	0.0192281
Q9UBX5	FBLN5	Fibulin-5 OS=Homo sapiens OX=9606 GN=FBLN5 PE=1 SV=1	14.2857	6	9	6	448	50.147	4.73	76.2	83.3	68	132.9	135.5	104.1	75.8333	124.167	0.610738	0.0117087
P10176	COX8A	Cytochrome c oxidase subunit 8A, mitochondrial OS=Homo sapiens OX=9606 GN=COX8A PE=1 SV=2	13.0435	1	2	1	69	7.574	10.24	80.4	70.4	76.7	131.3	130.6	110.6	75.8333	124.167	0.610738	0.00282083
Q9H1C7	CYSTM1	Cysteine-rich and transmembrane domain-containing protein 1 OS=Homo sapiens OX=9606 GN=CYSTM1 PE=1 SV=1	10.3093	1	1	1	97	10.624	4.32	83.3	69.8	74	111.6	151.7	109.7	75.7	124.333	0.608847	0.0270358
Q86XP1	DGKH	Diacylglycerol kinase eta OS=Homo sapiens OX=9606 GN=DGKH PE=1 SV=1	5.57377	5	5	5	1220	134.78	6.54	67.5	80.6	78.1	101.4	136.1	136.3	75.4	124.6	0.605136	0.0160232
Q8N111	CEND1	Cell cycle exit and neuronal differentiation protein 1 OS=Homo sapiens OX=9606 GN=CEND1 PE=1 SV=1	32.2148	5	7	5	149	14.945	9.2	67.8	78.2	80.1	104.3	145.2	124.4	75.3667	124.633	0.604707	0.0165435
P28907	CD38	ADP-ribosyl cyclase/cyclic ADP-ribose hydrolase 1 OS=Homo sapiens OX=9606 GN=CD38 PE=1 SV=2	5.66667	2	2	2	300	34.306	7.66	78.6	78	69.1	127.7	147.8	98.9	75.2333	124.8	0.602831	0.0269308
Q8NHG7	SVIP	Small VCP/p97-interacting protein OS=Homo sapiens OX=9606 GN=SVIP PE=1 SV=1	41.5584	3	14	3	77	8.437	8.91	71.1	76.9	75.9	115.5	159.9	100.6	74.6333	125.333	0.595479	0.0472317
P09471	GNAO1	Guanine nucleotide-binding protein G(o) subunit alpha OS=Homo sapiens OX=9606 GN=GNAO1 PE=1 SV=4	44.0678	14	42	13	354	40.025	5.53	64.8	79.7	78.8	116.8	146.6	113.3	74.4333	125.567	0.592779	0.0116669
Q2KHM9	KIAA0753	Protein moonraker OS=Homo sapiens OX=9606 GN=KIAA0753 PE=1 SV=3	0.827301	1	1	1	967	109.339	7.68	78.7	73.2	70.8	121.1	149.9	106.3	74.2333	125.767	0.590246	0.0166736
Q8N145	LGI3	Leucine-rich repeat LGI family member 3 OS=Homo sapiens OX=9606 GN=LGI3 PE=2 SV=1	4.37956	2	2	2	548	61.665	7.91	71.9	80.5	69.2	118.3	151.9	108.2	73.8667	126.133	0.585624	0.0185948
P21579	SYT1	Synaptotagmin-1 OS=Homo sapiens OX=9606 GN=SYT1 PE=1 SV=1	17.5355	8	8	5	422	47.543	8.12	60.9	69.6	90.5	94.4	135.5	149.1	73.6667	126.333	0.583113	0.0475724
Q6ZWB6	KCTD8	BTB/POZ domain-containing protein KCTD8 OS=Homo sapiens OX=9606 GN=KCTD8 PE=2 SV=1	4.86258	2	3	1	473	52.407	8.37	68	72.8	79.7	110.4	144	125.1	73.5	126.5	0.581028	0.006766
Q99732	LITAF	Lipopolysaccharide-induced tumor necrosis factor-alpha factor OS=Homo sapiens OX=9606 GN=LITAF PE=1 SV=2	4.34783	1	1	1	161	17.095	6.44	78	73	69.5	138.9	140.5	100.1	73.5	126.5	0.581028	0.0168957
O94760	DDAH1	N(G),N(G)-dimethylarginine dimethylaminohydrolase 1 OS=Homo sapiens OX=9606 GN=DDAH1 PE=1 SV=3	82.1053	19	48	18	285	31.102	5.81	65.5	75.2	79.5	133.4	154.9	91.4	73.4	126.567	0.579932	0.0496411
Q9UQM7	CAMK2A	Calcium/calmodulin-dependent protein kinase type II subunit alpha OS=Homo sapiens OX=9606 GN=CAMK2A PE=1 SV=2	19.6653	9	16	4	478	54.054	7.08	64.6	75.3	78.6	111.1	142	128.5	72.8333	127.2	0.572589	0.00534134
P60033	CD81	CD81 antigen OS=Homo sapiens OX=9606 GN=CD81 PE=1 SV=1	30.9322	5	20	5	236	25.792	5.29	76.9	72.6	68.8	141.6	143.1	96.9	72.7667	127.2	0.572065	0.0238104
Q8NFK1	GJC3	Gap junction gamma-3 protein OS=Homo sapiens OX=9606 GN=GJC3 PE=2 SV=1	28.6738	6	7	6	279	31.279	9.17	73.7	84.3	60.2	138.3	131.3	112.3	72.7333	127.3	0.571354	0.00639542
P63096	GNAI1	Guanine nucleotide-binding protein G(i) subunit alpha-1 OS=Homo sapiens OX=9606 GN=GNAI1 PE=1 SV=2	53.3898	14	45	7	354	40.335	5.97	81.4	67.1	69.4	144.6	148.5	89.1	72.6333	127.4	0.57012	0.0497355
P20337	RAB3B	Ras-related protein Rab-3B OS=Homo sapiens OX=9606 GN=RAB3B PE=1 SV=2	21.9178	4	9	1	219	24.742	5.02	63.9	75.8	77.2	102.8	134.5	145.9	72.3	127.733	0.566023	0.0150239
Q16854	DGUOK	Deoxyguanosine kinase, mitochondrial OS=Homo sapiens OX=9606 GN=DGUOK PE=1 SV=2	3.2491	1	1	1	277	32.036	8.66	66.2	79.9	68.5	107.3	156	121.9	71.5333	128.4	0.557113	0.0194106
P02461	COL3A1	Collagen alpha-1(III) chain OS=Homo sapiens OX=9606 GN=COL3A1 PE=1 SV=4	6.61664	8	12	8	1466	138.479	6.61	61.5	83.8	68.8	117.7	161.3	106.8	71.3667	128.6	0.554951	0.0329672
Q5U651	RASIP1	Ras-interacting protein 1 OS=Homo sapiens OX=9606 GN=RASIP1 PE=1 SV=1	0.934579	1	1	1	963	103.393	7.96	67.1	69.8	76	118.6	144.9	123.6	70.9667	129.033	0.549987	0.00238371
Q9NQ29	LUC7L	Putative RNA-binding protein Luc7-like 1 OS=Homo sapiens OX=9606 GN=LUC7L PE=1 SV=1	9.97305	4	5	1	371	43.701	9.92	63.2	90	58.4	104.7	160.5	123.3	70.5333	129.5	0.544659	0.0368118
O95741	CPNE6	Copine-6 OS=Homo sapiens OX=9606 GN=CPNE6 PE=1 SV=3	44.5242	20	27	19	557	61.952	5.52	67.5	70.8	72.9	123.7	160.5	104.4	70.4	129.533	0.543489	0.0232234
Q14571	ITPR2	Inositol 1,4,5-trisphosphate receptor type 2 OS=Homo sapiens OX=9606 GN=ITPR2 PE=1 SV=2	5.96076	16	19	10	2701	307.867	6.43	71.4	77	62.5	128.6	155	105.4	70.3	129.667	0.542159	0.0164779
Q14CB8	ARHGAP19	Rho GTPase-activating protein 19 OS=Homo sapiens OX=9606 GN=ARHGAP19 PE=1 SV=1	7.48988	3	5	3	494	55.721	9.36	72.9	71.6	66.1	136.6	162.9	89.9	70.2	129.8	0.540832	0.0498744
P32969	RPL9	60S ribosomal protein L9 OS=Homo sapiens OX=9606 GN=RPL9 PE=1 SV=1	50	8	17	8	192	21.85	9.95	71.2	71.4	62.9	127.3	157.7	109.4	68.5	131.467	0.521045	0.0118674
Q8N490	PNKD	Probable hydrolase PNKD OS=Homo sapiens OX=9606 GN=PNKD PE=1 SV=2	2.07792	1	1	1	385	42.849	9.09	61.5	73.9	67.7	126.2	157.5	113.2	67.7	132.3	0.511716	0.00903001
P02689	PMP2	Myelin P2 protein OS=Homo sapiens OX=9606 GN=PMP2 PE=1 SV=3	72.7273	12	97	10	132	14.9	9.83	57.1	77.1	68.6	129.5	159.6	108.1	67.6	132.4	0.510574	0.0155471
Q9BWQ8	FAIM2	Protein lifeguard 2 OS=Homo sapiens OX=9606 GN=FAIM2 PE=1 SV=1	4.43038	1	1	1	316	35.087	6.52	61.5	75	66	123.4	168.6	105.4	67.5	132.467	0.509562	0.0277515
P60201	PLP1	Myelin proteolipid protein OS=Homo sapiens OX=9606 GN=PLP1 PE=1 SV=2	29.2419	8	30	8	277	30.057	8.35	70.8	72.3	57.9	149.3	148.4	101.3	67	133	0.503759	0.0161232
P09172	DBH	Dopamine beta-hydroxylase OS=Homo sapiens OX=9606 GN=DBH PE=1 SV=3	5.18639	3	4	3	617	69.021	6.42	61.1	76.4	60.6	116.1	127.3	158.5	66.0333	133.967	0.492909	0.00772246
P12036	NEFH	Neurofilament heavy polypeptide OS=Homo sapiens OX=9606 GN=NEFH PE=1 SV=4	32.6511	37	115	33	1026	112.411	6.18	72.3	66.3	56	128	171.3	106.1	64.8667	135.133	0.48002	0.0235906
Q9NUT2	ABCB8	ATP-binding cassette sub-family B member 8, mitochondrial OS=Homo sapiens OX=9606 GN=ABCB8 PE=1 SV=3	4.08163	3	4	2	735	79.938	8.98	66.6	73	52.5	156.1	149.1	102.7	64.0333	135.967	0.470949	0.0156361
P0DP58	LYNX1	Ly-6/neurotoxin-like protein 1 OS=Homo sapiens OX=9606 GN=LYNX1 PE=1 SV=1	15.5172	2	2	2	116	12.632	7.8	60	62.7	69	121.7	167	119.5	63.9	136.067	0.469623	0.0100737
Q9BXM0	PRX	Periaxin OS=Homo sapiens OX=9606 GN=PRX PE=1 SV=2	60.0958	71	546	71	1461	154.807	7.5	61.7	68.8	58.7	136.7	176.8	97.3	63.0667	136.933	0.460565	0.0331674
P17152	TMEM11	Transmembrane protein 11, mitochondrial OS=Homo sapiens OX=9606 GN=TMEM11 PE=1 SV=1	9.89583	2	2	2	192	21.527	7.36	60.3	67.3	59.5	138.8	163.8	110.2	62.3667	137.6	0.453246	0.00866352
P08473	MME	Neprilysin OS=Homo sapiens OX=9606 GN=MME PE=1 SV=2	41.8667	28	52	28	750	85.46	5.73	58.2	74.2	54.2	123.2	189	101.3	62.2	137.833	0.45127	0.0490183
P25189	MPZ	Myelin protein P0 OS=Homo sapiens OX=9606 GN=MPZ PE=1 SV=1	60.8871	23	354	23	248	27.537	9.54	56.8	72.7	55.7	132.3	181.3	101.2	61.7333	138.267	0.44648	0.0330525
Q9GZU7	CTDSP1	Carboxy-terminal domain RNA polymerase II polypeptide A small phosphatase 1 OS=Homo sapiens OX=9606 GN=CTDSP1 PE=1 SV=1	7.66284	2	2	2	261	29.185	6	59	69.5	45.4	138.5	191.6	96.1	57.9667	142.067	0.408024	0.0419039
P52298	NCBP2	Nuclear cap-binding protein subunit 2 OS=Homo sapiens OX=9606 GN=NCBP2 PE=1 SV=1	4.48718	1	1	1	156	17.99	8.21	44.1	59.6	38.6	153.4	203.4	100.8	47.4333	152.533	0.31097	0.0255647
P13760	HLA-DRB1	HLA class II histocompatibility antigen, DRB1-4 beta chain OS=Homo sapiens OX=9606 GN=HLA-DRB1 PE=1 SV=1	28.9474	7	10	1	266	30.093	7.18	46.8	47.4	43.9	153.2	97	211.6	46.0333	153.933	0.299047	0.0310915
Q8N6Q3	CD177	CD177 antigen OS=Homo sapiens OX=9606 GN=CD177 PE=1 SV=2	2.746	1	1	1	437	46.332	6.29	48.5	58.6	22.1	189.5	193.3	88	43.0667	156.933	0.274427	0.0345487
