## Additional file 6 for "The circ_0002538/miR-138-5p/PLLP axis regulates Schwann cell migration and myelination in diabetic peripheral neuropathy"

### Sheet: Dataset S2
Additional file 6: GO cellular component analysis of differentially expressed proteins
GO_C Term ID	GO_C Term Desc	GO_C Term Level1	GO_C Term Level2	Term Candidate Gene Num	Total Candidate Gene Num	Term Gene Num	Total Gene Num	Rich Ratio	P value	Q value
GO:0005739	mitochondrion	cellular_component	organelle	64	255	1926	25187	0.0332295	9.47285e-18	3.36286e-15
GO:0043209	myelin sheath	cellular_component	cell part	20	255	246	25187	0.0813008	9.7261e-13	1.72638e-10
GO:0005743	mitochondrial inner membrane	cellular_component	organelle	28	255	565	25187	0.0495575	5.14009e-12	6.08244e-10
GO:0070062	extracellular exosome	cellular_component	organelle	73	255	3513	25187	0.02078	7.0097e-10	6.22111e-08
GO:0008021	synaptic vesicle	cellular_component	organelle	14	255	162	25187	0.0864198	1.21326e-09	8.61415e-08
GO:0016020	membrane	cellular_component	membrane	141	255	9539	25187	0.0147814	1.07684e-08	6.37129e-07
GO:0005741	mitochondrial outer membrane	cellular_component	organelle	15	255	244	25187	0.0614754	3.2415e-08	1.6439e-06
GO:0030667	secretory granule membrane	cellular_component	organelle	10	255	144	25187	0.0694444	2.21936e-06	9.8484e-05
GO:0070821	tertiary granule membrane	cellular_component	organelle	8	255	97	25187	0.0824742	6.57402e-06	0.000259309
GO:0070469	respiratory chain	cellular_component	membrane	6	255	61	25187	0.0983607	3.53757e-05	0.00125584
GO:0005751	mitochondrial respiratory chain complex IV	cellular_component	organelle	4	255	22	25187	0.181818	6.50261e-05	0.00209857
GO:0005737	cytoplasm	cellular_component	cell part	115	255	8450	25187	0.0136095	7.80626e-05	0.00230935
GO:0005886	plasma membrane	cellular_component	membrane	91	255	6315	25187	0.0144101	9.79837e-05	0.00267571
GO:0061617	MICOS complex	cellular_component	organelle	3	255	10	25187	0.3	0.00011677	0.00296094
GO:0101003	ficolin-1-rich granule membrane	cellular_component	organelle	6	255	78	25187	0.0769231	0.000141795	0.00335583
GO:0005829	cytosol	cellular_component	cell part	102	255	7429	25187	0.01373	0.000202723	0.00449792
GO:0005747	mitochondrial respiratory chain complex I	cellular_component	organelle	5	255	60	25187	0.0833333	0.000354714	0.00740727
GO:0005759	mitochondrial matrix	cellular_component	membrane-enclosed lumen	14	255	481	25187	0.029106	0.000426612	0.00841374
GO:0046930	pore complex	cellular_component	membrane	3	255	18	25187	0.166667	0.000747821	0.0139725
GO:0009986	cell surface	cellular_component	cell	20	255	900	25187	0.0222222	0.000900718	0.0159877
GO:0000275	mitochondrial proton-transporting ATP synthase complex, catalytic core F(1)	cellular_component	organelle	2	255	5	25187	0.4	0.00100067	0.0169161
GO:0048471	perinuclear region of cytoplasm	cellular_component	cell part	20	255	914	25187	0.0218818	0.00108513	0.01751
GO:0005768	endosome	cellular_component	organelle	17	255	724	25187	0.0234807	0.00121118	0.0179154
GO:0045202	synapse	cellular_component	synapse	17	255	723	25187	0.0235131	0.00119337	0.0179154
GO:0001401	mitochondrial sorting and assembly machinery complex	cellular_component	organelle	2	255	6	25187	0.333333	0.00149098	0.0197759
GO:0031225	anchored component of membrane	cellular_component	membrane	7	255	165	25187	0.0424242	0.00150408	0.0197759
GO:0045261	proton-transporting ATP synthase complex, catalytic core F(1)	cellular_component	membrane	2	255	6	25187	0.333333	0.00149098	0.0197759
GO:0030054	cell junction	cellular_component	cell junction	21	255	1016	25187	0.0206693	0.00165165	0.0202185
GO:0030666	endocytic vesicle membrane	cellular_component	organelle	6	255	123	25187	0.0487805	0.00160862	0.0202185
GO:0042584	chromaffin granule membrane	cellular_component	organelle	2	255	7	25187	0.285714	0.00207343	0.0237441
GO:0045254	pyruvate dehydrogenase complex	cellular_component	cell part	2	255	7	25187	0.285714	0.00207343	0.0237441
GO:0044306	neuron projection terminus	cellular_component	cell part	3	255	26	25187	0.115385	0.00224462	0.0249012
GO:0030315	T-tubule	cellular_component	cell part	4	255	55	25187	0.0727273	0.00233448	0.0251134
GO:0043190	ATP-binding cassette (ABC) transporter complex	cellular_component	membrane	2	255	8	25187	0.25	0.00274614	0.0278537
GO:1990246	uniplex complex	cellular_component	organelle	2	255	8	25187	0.25	0.00274614	0.0278537
GO:0030424	axon	cellular_component	cell part	12	255	466	25187	0.0257511	0.00299628	0.0289635
GO:0042645	mitochondrial nucleoid	cellular_component	membrane-enclosed lumen	4	255	59	25187	0.0677966	0.00301873	0.0289635
GO:0030658	transport vesicle membrane	cellular_component	organelle	5	255	98	25187	0.0510204	0.00323327	0.0302056
GO:0042734	presynaptic membrane	cellular_component	membrane	5	255	100	25187	0.05	0.00352666	0.0321016
GO:0008091	spectrin	cellular_component	organelle	2	255	10	25187	0.2	0.00435483	0.0377065
GO:0032592	integral component of mitochondrial membrane	cellular_component	organelle	2	255	10	25187	0.2	0.00435483	0.0377065
GO:0043005	neuron projection	cellular_component	cell part	12	255	496	25187	0.0241935	0.00490836	0.0414873
GO:0005921	gap junction	cellular_component	cell junction	3	255	35	25187	0.0857143	0.0052847	0.0426578
GO:0014731	spectrin-associated cytoskeleton	cellular_component	organelle	2	255	11	25187	0.181818	0.00528716	0.0426578
GO:0005834	heterotrimeric G-protein complex	cellular_component	membrane	3	255	36	25187	0.0833333	0.00572254	0.0451445
GO:0043204	perikaryon	cellular_component	cell part	6	255	160	25187	0.0375	0.00589694	0.045509
GO:0009898	cytoplasmic side of plasma membrane	cellular_component	membrane	4	255	76	25187	0.0526316	0.00744748	0.0550803
GO:0031982	vesicle	cellular_component	organelle	7	255	220	25187	0.0318182	0.00731305	0.0550803
GO:0005586	collagen type III trimer	cellular_component	extracellular region part	1	255	1	25187	1	0.0101243	0.0619675
GO:0009295	nucleoid	cellular_component	nucleoid	1	255	1	25187	1	0.0101243	0.0619675
GO:0020003	symbiont-containing vacuole	cellular_component	organelle	1	255	1	25187	1	0.0101243	0.0619675
GO:0020005	symbiont-containing vacuole membrane	cellular_component	organelle	1	255	1	25187	1	0.0101243	0.0619675
GO:0031305	integral component of mitochondrial inner membrane	cellular_component	organelle	3	255	44	25187	0.0681818	0.0100047	0.0619675
GO:0033017	sarcoplasmic reticulum membrane	cellular_component	organelle	3	255	43	25187	0.0697674	0.0093917	0.0619675
GO:0034358	plasma lipoprotein particle	cellular_component	extracellular region part	1	255	1	25187	1	0.0101243	0.0619675
GO:0034466	chromaffin granule lumen	cellular_component	organelle	1	255	1	25187	1	0.0101243	0.0619675
GO:0099189	postsynaptic spectrin-associated cytoskeleton	cellular_component	organelle	1	255	1	25187	1	0.0101243	0.0619675
GO:1990031	pinceau fiber	cellular_component	cell part	1	255	1	25187	1	0.0101243	0.0619675
GO:0005614	interstitial matrix	cellular_component	extracellular region part	2	255	16	25187	0.125	0.0111579	0.0649351
GO:0016471	vacuolar proton-transporting V-type ATPase complex	cellular_component	organelle	2	255	16	25187	0.125	0.0111579	0.0649351
GO:0099738	cell cortex region	cellular_component	cell part	2	255	16	25187	0.125	0.0111579	0.0649351
GO:0031226	intrinsic component of plasma membrane	cellular_component	membrane	3	255	47	25187	0.0638298	0.011981	0.0686008
GO:0005740	mitochondrial envelope	cellular_component	organelle	2	255	17	25187	0.117647	0.0125619	0.0707851
GO:0030672	synaptic vesicle membrane	cellular_component	organelle	4	255	90	25187	0.0444444	0.0132982	0.0737637
GO:0005750	mitochondrial respiratory chain complex III	cellular_component	organelle	2	255	20	25187	0.1	0.017204	0.0925367
GO:0015629	actin cytoskeleton	cellular_component	organelle	8	255	321	25187	0.0249221	0.017011	0.0925367
GO:0005922	connexin complex	cellular_component	membrane	2	255	22	25187	0.0909091	0.0206415	0.0964174
GO:0005954	calcium- and calmodulin-dependent protein kinase complex	cellular_component	cell part	1	255	2	25187	0.5	0.0201464	0.0964174
GO:0008076	voltage-gated potassium channel complex	cellular_component	membrane	4	255	99	25187	0.040404	0.0182687	0.0964174
GO:0009353	mitochondrial oxoglutarate dehydrogenase complex	cellular_component	membrane-enclosed lumen	1	255	2	25187	0.5	0.0201464	0.0964174
GO:0019008	molybdopterin synthase complex	cellular_component	cell part	1	255	2	25187	0.5	0.0201464	0.0964174
GO:0032473	cytoplasmic side of mitochondrial outer membrane	cellular_component	organelle	1	255	2	25187	0.5	0.0201464	0.0964174
GO:0060987	lipid tube	cellular_component	protein-containing complex	1	255	2	25187	0.5	0.0201464	0.0964174
GO:0097180	serine protease inhibitor complex	cellular_component	protein-containing complex	1	255	2	25187	0.5	0.0201464	0.0964174
GO:0098688	parallel fiber to Purkinje cell synapse	cellular_component	synapse	2	255	22	25187	0.0909091	0.0206415	0.0964174
GO:0099160	postsynaptic intermediate filament cytoskeleton	cellular_component	organelle	1	255	2	25187	0.5	0.0201464	0.0964174
GO:0005868	cytoplasmic dynein complex	cellular_component	organelle	2	255	23	25187	0.0869565	0.0224584	0.103542
GO:0010008	endosome membrane	cellular_component	membrane	8	255	340	25187	0.0235294	0.0230631	0.104967
GO:0031201	SNARE complex	cellular_component	membrane	3	255	62	25187	0.0483871	0.0250304	0.112479
GO:0034361	very-low-density lipoprotein particle	cellular_component	extracellular region part	2	255	25	25187	0.08	0.0262813	0.116623
GO:0031410	cytoplasmic vesicle	cellular_component	organelle	14	255	776	25187	0.0180412	0.027302	0.119657
GO:0005945	6-phosphofructokinase complex	cellular_component	cell part	1	255	3	25187	0.333333	0.0300675	0.120195
GO:0016021	integral component of membrane	cellular_component	membrane	86	255	7102	25187	0.0121093	0.0301334	0.120195
GO:0020018	ciliary pocket membrane	cellular_component	organelle	1	255	3	25187	0.333333	0.0300675	0.120195
GO:0043296	apical junction complex	cellular_component	cell junction	2	255	26	25187	0.0769231	0.0282844	0.120195
GO:0045177	apical part of cell	cellular_component	cell	4	255	113	25187	0.0353982	0.0280415	0.120195
GO:0060201	clathrin-sculpted acetylcholine transport vesicle membrane	cellular_component	organelle	1	255	3	25187	0.333333	0.0300675	0.120195
GO:0098560	cytoplasmic side of late endosome membrane	cellular_component	membrane	1	255	3	25187	0.333333	0.0300675	0.120195
GO:0099503	secretory vesicle	cellular_component	organelle	1	255	3	25187	0.333333	0.0300675	0.120195
GO:0034774	secretory granule lumen	cellular_component	organelle	5	255	172	25187	0.0290698	0.0310364	0.122421
GO:0005753	mitochondrial proton-transporting ATP synthase complex	cellular_component	organelle	2	255	28	25187	0.0714286	0.0324666	0.122613
GO:0005783	endoplasmic reticulum	cellular_component	organelle	27	255	1831	25187	0.014746	0.031832	0.122613
GO:0016459	myosin complex	cellular_component	organelle	3	255	68	25187	0.0441176	0.0317468	0.122613
GO:0034704	calcium channel complex	cellular_component	membrane	2	255	28	25187	0.0714286	0.0324666	0.122613
GO:0030425	dendrite	cellular_component	cell part	11	255	582	25187	0.0189003	0.0357246	0.132106
GO:0098685	Schaffer collateral - CA1 synapse	cellular_component	synapse	4	255	122	25187	0.0327869	0.0356923	0.132106
GO:0005846	nuclear cap binding complex	cellular_component	cell part	1	255	4	25187	0.25	0.0398886	0.134861
GO:0016529	sarcoplasmic reticulum	cellular_component	organelle	3	255	74	25187	0.0405405	0.0393097	0.134861
GO:0030027	lamellipodium	cellular_component	cell part	6	255	245	25187	0.0244898	0.0390918	0.134861
GO:0030478	actin cap	cellular_component	organelle	1	255	4	25187	0.25	0.0398886	0.134861
GO:0034518	RNA cap binding complex	cellular_component	protein-containing complex	1	255	4	25187	0.25	0.0398886	0.134861
GO:0034686	integrin alphav-beta8 complex	cellular_component	membrane	1	255	4	25187	0.25	0.0398886	0.134861
GO:0042588	zymogen granule	cellular_component	organelle	1	255	4	25187	0.25	0.0398886	0.134861
GO:0060203	clathrin-sculpted glutamate transport vesicle membrane	cellular_component	organelle	1	255	4	25187	0.25	0.0398886	0.134861
GO:0098559	cytoplasmic side of early endosome membrane	cellular_component	membrane	1	255	4	25187	0.25	0.0398886	0.134861
GO:0042613	MHC class II protein complex	cellular_component	membrane	3	255	76	25187	0.0394737	0.0420159	0.140713
GO:0045121	membrane raft	cellular_component	membrane	7	255	317	25187	0.022082	0.0432522	0.1435
GO:0031307	integral component of mitochondrial outer membrane	cellular_component	organelle	2	255	33	25187	0.0606061	0.0438862	0.144256
GO:0005947	mitochondrial alpha-ketoglutarate dehydrogenase complex	cellular_component	membrane-enclosed lumen	1	255	5	25187	0.2	0.0496105	0.151825
GO:0014704	intercalated disc	cellular_component	cell junction	3	255	81	25187	0.037037	0.0491784	0.151825
GO:0016342	catenin complex	cellular_component	membrane	2	255	35	25187	0.0571429	0.0488121	0.151825
GO:0033557	Slx1-Slx4 complex	cellular_component	membrane-enclosed lumen	1	255	5	25187	0.2	0.0496105	0.151825
GO:0070032	synaptobrevin 2-SNAP-25-syntaxin-1a-complexin I complex	cellular_component	membrane	1	255	5	25187	0.2	0.0496105	0.151825
GO:0070083	clathrin-sculpted monoamine transport vesicle membrane	cellular_component	organelle	1	255	5	25187	0.2	0.0496105	0.151825
GO:0098857	membrane microdomain	cellular_component	membrane	1	255	5	25187	0.2	0.0496105	0.151825
GO:1990726	Lsm1-7-Pat1 complex	cellular_component	protein-containing complex	1	255	5	25187	0.2	0.0496105	0.151825
