## Additional file 8 for "The circ_0002538/miR-138-5p/PLLP axis regulates Schwann cell migration and myelination in diabetic peripheral neuropathy"

### Sheet: Sheet1
Additional file 8: KEGG pathway analysis of differentially expressed proteins.
KEGG Pathway Term ID	KEGG Pathway Term Desc	KEGG Pathway Term Level1	KEGG Pathway Term Level2	Term Candidate Gene Num	Total Candidate Gene Num	Term Gene Num	Total Gene Num	Rich Ratio	P value	Q value
5012	Parkinson's disease	Human Diseases	Neurodegenerative diseases	20	187	209	15870	0.0956938	5.64329e-13	1.59705e-10
1100	Metabolic pathways	Metabolism	Global and overview maps	58	187	1923	15870	0.0301612	4.81282e-12	6.81015e-10
5016	Huntington's disease	Human Diseases	Neurodegenerative diseases	19	187	283	15870	0.0671378	1.03061e-09	9.7221e-08
190	Oxidative phosphorylation	Metabolism	Energy metabolism	15	187	195	15870	0.0769231	1.03592e-08	7.32913e-07
4714	Thermogenesis	Organismal Systems	Environmental adaptation	17	187	318	15870	0.0534591	2.26614e-07	1.28264e-05
5010	Alzheimer's disease	Human Diseases	Neurodegenerative diseases	15	187	256	15870	0.0585938	3.7595e-07	1.77323e-05
1110	Biosynthesis of secondary metabolites	Metabolism	Global and overview maps	21	187	558	15870	0.0376344	2.72526e-06	0.000110178
4020	Calcium signaling pathway	Environmental Information Processing	Signal transduction	12	187	256	15870	0.046875	5.26976e-05	0.00186418
4932	Non-alcoholic fatty liver disease (NAFLD)	Human Diseases	Endocrine and metabolic diseases	11	187	250	15870	0.044	0.000188879	0.00593919
350	Tyrosine metabolism	Metabolism	Amino acid metabolism	5	187	48	15870	0.104167	0.000244485	0.00628992
4922	Glucagon signaling pathway	Organismal Systems	Endocrine system	8	187	138	15870	0.057971	0.000230416	0.00628992
4723	Retrograde endocannabinoid signaling	Organismal Systems	Nervous system	9	187	180	15870	0.05	0.000286195	0.00674943
1200	Carbon metabolism	Metabolism	Global and overview maps	9	187	189	15870	0.047619	0.000409637	0.00891747
950	Isoquinoline alkaloid biosynthesis	Metabolism	Biosynthesis of other secondary metabolites	3	187	14	15870	0.214286	0.000532551	0.0100475
4217	Necroptosis	Cellular Processes	Cell growth and death	10	187	236	15870	0.0423729	0.000497235	0.0100475
4979	Cholesterol metabolism	Organismal Systems	Digestive system	5	187	60	15870	0.0833333	0.000695824	0.0123074
1120	Microbial metabolism in diverse environments	Metabolism	Global and overview maps	10	187	250	15870	0.04	0.000776752	0.0126684
4971	Gastric acid secretion	Organismal Systems	Digestive system	6	187	93	15870	0.0645161	0.000805762	0.0126684
4260	Cardiac muscle contraction	Organismal Systems	Circulatory system	6	187	97	15870	0.0618557	0.00100492	0.014968
4978	Mineral absorption	Organismal Systems	Digestive system	5	187	66	15870	0.0757576	0.0010757	0.0152211
4728	Dopaminergic synapse	Organismal Systems	Nervous system	8	187	177	15870	0.0451977	0.00119912	0.0161596
4725	Cholinergic synapse	Organismal Systems	Nervous system	7	187	145	15870	0.0482759	0.00166042	0.021359
1130	Biosynthesis of antibiotics	Metabolism	Global and overview maps	11	187	327	15870	0.0336391	0.00175029	0.0215362
4730	Long-term depression	Organismal Systems	Nervous system	5	187	75	15870	0.0666667	0.00190799	0.0224984
360	Phenylalanine metabolism	Metabolism	Amino acid metabolism	3	187	22	15870	0.136364	0.00210218	0.0228397
4218	Cellular senescence	Cellular Processes	Cell growth and death	10	187	287	15870	0.0348432	0.00217905	0.0228397
4921	Oxytocin signaling pathway	Organismal Systems	Endocrine system	8	187	194	15870	0.0412371	0.00214036	0.0228397
5031	Amphetamine addiction	Human Diseases	Substance dependence	5	187	86	15870	0.0581395	0.00347069	0.0340085
5216	Thyroid cancer	Human Diseases	Cancers: Specific types	4	187	53	15870	0.0754717	0.00348497	0.0340085
4720	Long-term potentiation	Organismal Systems	Nervous system	5	187	88	15870	0.0568182	0.00383135	0.035933
4916	Melanogenesis	Organismal Systems	Endocrine system	6	187	127	15870	0.0472441	0.00393612	0.035933
4022	cGMP-PKG signaling pathway	Environmental Information Processing	Signal transduction	8	187	228	15870	0.0350877	0.00569138	0.0503331
4514	Cell adhesion molecules (CAMs)	Environmental Information Processing	Signaling molecules and interaction	9	187	279	15870	0.0322581	0.00590921	0.0506759
790	Folate biosynthesis	Metabolism	Metabolism of cofactors and vitamins	3	187	33	15870	0.0909091	0.00677402	0.0554377
3320	PPAR signaling pathway	Organismal Systems	Endocrine system	5	187	101	15870	0.049505	0.00685625	0.0554377
4216	Ferroptosis	Cellular Processes	Cell growth and death	4	187	65	15870	0.0615385	0.00722512	0.0567975
4911	Insulin secretion	Organismal Systems	Endocrine system	5	187	104	15870	0.0480769	0.00773958	0.0591973
4621	NOD-like receptor signaling pathway	Organismal Systems	Immune system	8	187	247	15870	0.0323887	0.00904197	0.0673389
4972	Pancreatic secretion	Organismal Systems	Digestive system	5	187	111	15870	0.045045	0.0101026	0.0733087
4745	Phototransduction - fly	Organismal Systems	Sensory system	3	187	39	15870	0.0769231	0.0107776	0.0762513
30	Pentose phosphate pathway	Metabolism	Carbohydrate metabolism	3	187	41	15870	0.0731707	0.012358	0.0803178
52	Galactose metabolism	Metabolism	Carbohydrate metabolism	3	187	41	15870	0.0731707	0.012358	0.0803178
4212	Longevity regulating pathway - worm	Organismal Systems	Aging	5	187	117	15870	0.042735	0.0124876	0.0803178
5034	Alcoholism	Human Diseases	Substance dependence	7	187	208	15870	0.0336538	0.0117437	0.0803178
4912	GnRH signaling pathway	Organismal Systems	Endocrine system	5	187	118	15870	0.0423729	0.012919	0.0812465
4713	Circadian entrainment	Organismal Systems	Environmental adaptation	5	187	120	15870	0.0416667	0.0138121	0.0849742
480	Glutathione metabolism	Metabolism	Metabolism of other amino acids	4	187	79	15870	0.0506329	0.014128	0.0850684
5230	Central carbon metabolism in cancer	Human Diseases	Cancers: Overview	4	187	81	15870	0.0493827	0.0153647	0.0905877
4360	Axon guidance	Organismal Systems	Development	7	187	223	15870	0.0313901	0.0166501	0.094738
4925	Aldosterone synthesis and secretion	Organismal Systems	Endocrine system	5	187	126	15870	0.0396825	0.0167382	0.094738
51	Fructose and mannose metabolism	Metabolism	Carbohydrate metabolism	3	187	47	15870	0.0638298	0.0178592	0.0953616
4371	Apelin signaling pathway	Environmental Information Processing	Signal transduction	6	187	175	15870	0.0342857	0.017601	0.0953616
4721	Synaptic vesicle cycle	Organismal Systems	Nervous system	4	187	84	15870	0.047619	0.0173443	0.0953616
4261	Adrenergic signaling in cardiomyocytes	Organismal Systems	Circulatory system	6	187	185	15870	0.0324324	0.0224463	0.117635
250	Alanine, aspartate and glutamate metabolism	Metabolism	Amino acid metabolism	3	187	52	15870	0.0576923	0.0233273	0.120029
10	Glycolysis / Gluconeogenesis	Metabolism	Carbohydrate metabolism	4	187	94	15870	0.0425532	0.0250586	0.126635
4640	Hematopoietic cell lineage	Organismal Systems	Immune system	6	187	194	15870	0.0309278	0.027514	0.136604
20	Citrate cycle (TCA cycle)	Metabolism	Carbohydrate metabolism	3	187	58	15870	0.0517241	0.030954	0.14129
71	Fatty acid degradation	Metabolism	Lipid metabolism	3	187	57	15870	0.0526316	0.0296025	0.14129
4066	HIF-1 signaling pathway	Environmental Information Processing	Signal transduction	5	187	148	15870	0.0337838	0.030891	0.14129
4726	Serotonergic synapse	Organismal Systems	Nervous system	5	187	147	15870	0.0340136	0.0301244	0.14129
5214	Glioma	Human Diseases	Cancers: Specific types	4	187	100	15870	0.04	0.030538	0.14129
1230	Biosynthesis of amino acids	Metabolism	Global and overview maps	4	187	104	15870	0.0384615	0.0345537	0.155011
4974	Protein digestion and absorption	Organismal Systems	Digestive system	4	187	105	15870	0.0380952	0.0356033	0.155011
5030	Cocaine addiction	Human Diseases	Substance dependence	3	187	61	15870	0.0491803	0.0352	0.155011
330	Arginine and proline metabolism	Metabolism	Amino acid metabolism	3	187	63	15870	0.047619	0.038189	0.157164
340	Histidine metabolism	Metabolism	Amino acid metabolism	2	187	27	15870	0.0740741	0.0399744	0.157164
520	Amino sugar and nucleotide sugar metabolism	Metabolism	Carbohydrate metabolism	3	187	64	15870	0.046875	0.0397307	0.157164
4012	ErbB signaling pathway	Environmental Information Processing	Signal transduction	4	187	109	15870	0.0366972	0.0399852	0.157164
4727	GABAergic synapse	Organismal Systems	Nervous system	4	187	108	15870	0.037037	0.0388622	0.157164
5110	Vibrio cholerae infection	Human Diseases	Infectious diseases: Bacterial	3	187	62	15870	0.0483871	0.0366788	0.157164
5166	HTLV-I infection	Human Diseases	Infectious diseases: Viral	10	187	447	15870	0.0223714	0.0392832	0.157164
4722	Neurotrophin signaling pathway	Organismal Systems	Nervous system	5	187	160	15870	0.03125	0.0410512	0.157281
4970	Salivary secretion	Organismal Systems	Digestive system	4	187	110	15870	0.0363636	0.0411266	0.157281
4015	Rap1 signaling pathway	Environmental Information Processing	Signal transduction	7	187	273	15870	0.025641	0.0431633	0.16287
1212	Fatty acid metabolism	Metabolism	Global and overview maps	3	187	69	15870	0.0434783	0.0479035	0.17797
4614	Renin-angiotensin system	Organismal Systems	Endocrine system	2	187	30	15870	0.0666667	0.0484229	0.17797
