## Additional file 9 for "The circ_0002538/miR-138-5p/PLLP axis regulates Schwann cell migration and myelination in diabetic peripheral neuropathy"

### Sheet: Sheet1
Additional file 9: The DEcircRNAs analyzed in this study were selected from the results of circRNA sequencing analysis.
circName	gene symbol	CZL-FC-B	FFL-FQ-B	YYC-FC-B	CCK-FC	WCF-FC-BX	CZG-FC-BS	log2(Fold_change)	p-value	q-value	circBase	Web
hsa_circ:chr11:120276827-120278532	ARHGEF12	319	435	636	9234	2564	4666	2.71049	1.26e-10	2.22e-08	hsa_circ_0024604	http://www.circbase.org/cgi-bin/singlerecord.cgi?id=hsa_circ_0024604
hsa_circ:chr9:134381501-134381840	POMT1	330	683	739	8179	4331	6055	2.59854	2.77e-20	6.19e-17	hsa_circ_0001897	http://www.circbase.org/cgi-bin/singlerecord.cgi?id=hsa_circ_0001897
hsa_circ:chr10:128806996-128810638	DOCK1	80	136	217	1933	1163	1073	2.46802	9.41e-15	6.13e-12	hsa_circ_0020433	http://www.circbase.org/cgi-bin/singlerecord.cgi?id=hsa_circ_0020433
hsa_circ:chr13:24823615-24826000	SPATA13	63	90	66	1552	398	310	2.34774	2.78e-06	0.000108807	hsa_circ_0003040	http://www.circbase.org/cgi-bin/singlerecord.cgi?id=hsa_circ_0003040
hsa_circ:chr16:68155890-68160513	ENSG00000261864.1,NFATC3	140	127	170	1522	1492	944	2.3318	3.09e-14	1.79e-11	hsa_circ_0000711	http://www.circbase.org/cgi-bin/singlerecord.cgi?id=hsa_circ_0000711
hsa_circ:chr15:101775287-101775782	CHSY1	113	161	107	2302	673	706	2.27888	1.92e-05	0.000502802	hsa_circ_0005019	http://www.circbase.org/cgi-bin/singlerecord.cgi?id=hsa_circ_0005019
hsa_circ:chr19:1271328-1272050	CIRBP	115	273	289	2890	1394	1281	2.18497	8.65e-11	1.73e-08	hsa_circ_0007715	http://www.circbase.org/cgi-bin/singlerecord.cgi?id=hsa_circ_0007715
hsa_circ:chr3:171965323-171969331	FNDC3B	358	1139	926	8645	4811	4483	2.03907	3.77e-06	0.000138272	hsa_circ_0006156	http://www.circbase.org/cgi-bin/singlerecord.cgi?id=hsa_circ_0006156
hsa_circ:chr5:171482592-171484477	STK10	86	172	117	1260	705	793	2.00194	8.13e-08	5.36e-06	hsa_circ_0001555	http://www.circbase.org/cgi-bin/singlerecord.cgi?id=hsa_circ_0001555
hsa_circ:chr1:14042036-14075982	PRDM2	82	83	105	809	562	480	1.91909	9.56e-08	6.13e-06	NA	NA
hsa_circ:chr16:88061089-88071617	BANP	169	147	192	1461	1166	846	1.90663	4.7e-10	6.56e-08	hsa_circ_0040823	http://www.circbase.org/cgi-bin/singlerecord.cgi?id=hsa_circ_0040823
hsa_circ:chr10:99196948-99197507	EXOSC1	172	254	482	2531	1820	1364	1.87234	2.45e-10	3.76e-08	hsa_circ_0004896	http://www.circbase.org/cgi-bin/singlerecord.cgi?id=hsa_circ_0004896
hsa_circ:chr15:41036245-41037457	RMDN3	70	133	158	1171	517	624	1.83866	1.16e-06	5.33e-05	hsa_circ_0004942	http://www.circbase.org/cgi-bin/singlerecord.cgi?id=hsa_circ_0004942
hsa_circ:chr15:93540187-93541851	CHD2	60	55	125	426	490	464	1.79426	2.85e-05	0.000704224	hsa_circ_0000655	http://www.circbase.org/cgi-bin/singlerecord.cgi?id=hsa_circ_0000655
hsa_circ:chr16:68155890-68157024	ENSG00000261864.1,NFATC3	133	99	174	1039	779	652	1.7649	1.28e-07	7.93e-06	hsa_circ_0005615	http://www.circbase.org/cgi-bin/singlerecord.cgi?id=hsa_circ_0005615
hsa_circ:chr19:41754419-41754725	AXL	211	297	597	3127	1340	1883	1.74124	6.4e-08	4.27e-06	hsa_circ_0002882	http://www.circbase.org/cgi-bin/singlerecord.cgi?id=hsa_circ_0002882
hsa_circ:chr8:131164982-131181313	ASAP1	542	363	544	4679	1996	2298	1.7172	2.15e-08	1.69e-06	hsa_circ_0001824	http://www.circbase.org/cgi-bin/singlerecord.cgi?id=hsa_circ_0001824
hsa_circ:chr16:11114050-11154879	CLEC16A	57	63	55	435	309	308	1.71226	0.00016775	0.00295728	hsa_circ_0000672	http://www.circbase.org/cgi-bin/singlerecord.cgi?id=hsa_circ_0000672
hsa_circ:chr21:48063447-48064400	PRMT2	143	220	351	1972	1321	843	1.71158	5.98e-08	4.07e-06	hsa_circ_0003781	http://www.circbase.org/cgi-bin/singlerecord.cgi?id=hsa_circ_0003781
hsa_circ:chr22:34157358-34252790	LARGE1	110	143	250	1555	527	832	1.70841	5.51e-06	0.00018679	hsa_circ_0063019	http://www.circbase.org/cgi-bin/singlerecord.cgi?id=hsa_circ_0063019
hsa_circ:chr9:131271155-131277918	GLE1	75	101	141	1006	413	462	1.70635	1.24e-05	0.000357235	hsa_circ_0002675	http://www.circbase.org/cgi-bin/singlerecord.cgi?id=hsa_circ_0002675
hsa_circ:chr12:57059988-57064148	PTGES3	69	86	84	589	276	526	1.70253	0.000130305	0.00244022	hsa_circ_0027089	http://www.circbase.org/cgi-bin/singlerecord.cgi?id=hsa_circ_0027089
hsa_circ:chr21:46275125-46281186	PTTG1IP	357	285	333	2777	1239	1859	1.69876	1.32e-07	8.12e-06	hsa_circ_0001200	http://www.circbase.org/cgi-bin/singlerecord.cgi?id=hsa_circ_0001200
hsa_circ:chr6:43023283-43024183	MRPL2	57	66	131	629	367	418	1.69182	3.44e-05	0.000814145	hsa_circ_0001608	http://www.circbase.org/cgi-bin/singlerecord.cgi?id=hsa_circ_0001608
hsa_circ:chr12:123983091-123984083	RILPL1	236	520	520	3230	1977	1984	1.66677	1.52e-08	1.25e-06	hsa_circ_0007552	http://www.circbase.org/cgi-bin/singlerecord.cgi?id=hsa_circ_0007552
hsa_circ:chr1:154207067-154207767	UBAP2L	104	216	266	1431	644	1087	1.64029	8.6e-06	0.000269967	NA	NA
hsa_circ:chr14:103918255-103923549	MARK3	157	139	150	1321	530	727	1.61769	1.54e-05	0.000426117	hsa_circ_0033475	http://www.circbase.org/cgi-bin/singlerecord.cgi?id=hsa_circ_0033475
hsa_circ:chr1:27269151-27269556	NUDC	256	302	550	2609	1519	1684	1.59542	6.4e-09	5.99e-07	hsa_circ_0005087	http://www.circbase.org/cgi-bin/singlerecord.cgi?id=hsa_circ_0005087
hsa_circ:chr3:153912433-153935747	ARHGEF26	73	92	85	526	246	556	1.58423	0.000715159	0.00897507	NA	NA
hsa_circ:chr12:124904503-124915333	NCOR2	88	118	162	1099	509	376	1.54468	7.38e-05	0.00152456	hsa_circ_0029308	http://www.circbase.org/cgi-bin/singlerecord.cgi?id=hsa_circ_0029308
hsa_circ:chr1:215759838-215768813	KCTD3	146	310	261	1709	765	1238	1.53121	2.13e-05	0.000548366	hsa_circ_0005521	http://www.circbase.org/cgi-bin/singlerecord.cgi?id=hsa_circ_0005521
hsa_circ:chr15:41361768-41362745	INO80	87	91	116	621	421	468	1.52711	5.26e-05	0.00114994	hsa_circ_0007489	http://www.circbase.org/cgi-bin/singlerecord.cgi?id=hsa_circ_0007489
hsa_circ:chr3:119222379-119222868	TIMMDC1	628	987	1512	7770	4093	3672	1.48673	8.43e-09	7.53e-07	hsa_circ_0008394	http://www.circbase.org/cgi-bin/singlerecord.cgi?id=hsa_circ_0008394
hsa_circ:chr11:124517261-124518071	SIAE	145	58	148	631	502	583	1.46585	0.000785217	0.00969095	hsa_circ_0000367	http://www.circbase.org/cgi-bin/singlerecord.cgi?id=hsa_circ_0000367
hsa_circ:chr8:103372299-103373854	UBR5	700	859	1621	6211	4483	4183	1.44936	7.72e-10	1.01e-07	hsa_circ_0001819	http://www.circbase.org/cgi-bin/singlerecord.cgi?id=hsa_circ_0001819
hsa_circ:chr19:47767860-47768203	CCDC9	671	1253	1708	7592	4454	4462	1.37954	7.66e-08	5.07e-06	hsa_circ_0000944	http://www.circbase.org/cgi-bin/singlerecord.cgi?id=hsa_circ_0000944
hsa_circ:chr12:120592774-120593523	GCN1	254	214	353	1843	877	1084	1.35695	1.22e-05	0.000355118	hsa_circ_0000448	http://www.circbase.org/cgi-bin/singlerecord.cgi?id=hsa_circ_0000448
hsa_circ:chr3:47139445-47147610	SETD2	355	449	487	2582	2034	1387	1.35415	2.39e-07	1.36e-05	hsa_circ_0001290	http://www.circbase.org/cgi-bin/singlerecord.cgi?id=hsa_circ_0001290
hsa_circ:chr14:23378692-23380612	RBM23	667	977	1913	7053	3121	5100	1.34255	7.29e-06	0.000234458	hsa_circ_0000524	http://www.circbase.org/cgi-bin/singlerecord.cgi?id=hsa_circ_0000524
hsa_circ:chr8:131164982-131193126	ASAP1	416	319	408	2441	1681	1141	1.29704	1.4e-05	0.000395468	hsa_circ_0008934	http://www.circbase.org/cgi-bin/singlerecord.cgi?id=hsa_circ_0008934
hsa_circ:chr20:47570093-47580435	ARFGEF2	154	158	286	1158	673	740	1.29357	5.27e-05	0.00115053	hsa_circ_0003998	http://www.circbase.org/cgi-bin/singlerecord.cgi?id=hsa_circ_0003998
hsa_circ:chr15:80412670-80415142	ZFAND6	527	568	743	3469	1985	2536	1.28485	4.57e-07	2.43e-05	hsa_circ_0000643	http://www.circbase.org/cgi-bin/singlerecord.cgi?id=hsa_circ_0000643
hsa_circ:chr2:160025761-160027316	TANC1	180	223	267	1150	1009	737	1.27715	1.78e-05	0.00047485	hsa_circ_0056810	http://www.circbase.org/cgi-bin/singlerecord.cgi?id=hsa_circ_0056810
hsa_circ:chr3:196118684-196120490	UBXN7	142	174	237	1046	654	651	1.25587	6.77e-05	0.00141906	hsa_circ_0005051	http://www.circbase.org/cgi-bin/singlerecord.cgi?id=hsa_circ_0005051
hsa_circ:chr18:9524592-9525849	RALBP1	1003	1152	2868	10330	4744	5270	1.23564	1.91e-05	0.000501823	hsa_circ_0005158	http://www.circbase.org/cgi-bin/singlerecord.cgi?id=hsa_circ_0005158
hsa_circ:chr11:108137898-108138069	ATM	179	204	289	1390	602	838	1.22825	0.000216234	0.00358564	hsa_circ_0007694	http://www.circbase.org/cgi-bin/singlerecord.cgi?id=hsa_circ_0007694
hsa_circ:chr9:33971649-33973235	UBAP2	657	1419	1442	5858	4652	3689	1.19595	6.18e-06	0.000204726	hsa_circ_0001851	http://www.circbase.org/cgi-bin/singlerecord.cgi?id=hsa_circ_0001851
hsa_circ:chr2:72958136-72960247	EXOC6B	287	311	549	2065	941	1492	1.17042	0.000173514	0.00302817	hsa_circ_0001030	http://www.circbase.org/cgi-bin/singlerecord.cgi?id=hsa_circ_0001030
hsa_circ:chr3:56600622-56601081	CCDC66	322	286	510	1987	1398	1019	1.13811	4.21e-05	0.000962605	hsa_circ_0001312	http://www.circbase.org/cgi-bin/singlerecord.cgi?id=hsa_circ_0001312
hsa_circ:chr3:197592294-197593090	LRCH3	194	209	359	1218	729	916	1.11363	0.000336382	0.00501945	hsa_circ_0008439	http://www.circbase.org/cgi-bin/singlerecord.cgi?id=hsa_circ_0008439
hsa_circ:chr2:168920010-168986268	STK39	275	623	721	3239	1381	1516	1.07789	0.000967902	0.0113726	hsa_circ_0005882	http://www.circbase.org/cgi-bin/singlerecord.cgi?id=hsa_circ_0005882
hsa_circ:chr2:209209835-209212747	PIKFYVE	221	327	371	1433	1151	829	1.05492	0.000252132	0.00405345	hsa_circ_0001097	http://www.circbase.org/cgi-bin/singlerecord.cgi?id=hsa_circ_0001097
hsa_circ:chr2:153431650-153437563	FMNL2	556	825	1057	3816	2604	2419	1.03867	1.03e-05	0.000312023	NA	NA
hsa_circ:chr5:142434004-142437312	ARHGAP26	527	543	586	456	476	468	-1.06338	0.000916057	0.0109346	hsa_circ_0074371	http://www.circbase.org/cgi-bin/singlerecord.cgi?id=hsa_circ_0074371
hsa_circ:chr11:46098305-46113774	PHF21A	928	1052	1333	995	1093	678	-1.08489	4.59e-05	0.00102445	hsa_circ_0000296	http://www.circbase.org/cgi-bin/singlerecord.cgi?id=hsa_circ_0000296
hsa_circ:chr5:65284463-65290692	ERBIN	794	640	1888	996	1003	629	-1.08718	0.000668989	0.00853958	hsa_circ_0001492	http://www.circbase.org/cgi-bin/singlerecord.cgi?id=hsa_circ_0001492
hsa_circ:chr8:62593527-62596747	ASPH	1413	1936	2315	2148	1127	1320	-1.14669	3.42e-06	0.000127483	hsa_circ_0084615	http://www.circbase.org/cgi-bin/singlerecord.cgi?id=hsa_circ_0084615
hsa_circ:chr3:157839892-157841780	RSRC1	333	362	550	331	321	292	-1.18655	0.000256098	0.00409051	hsa_circ_0001355	http://www.circbase.org/cgi-bin/singlerecord.cgi?id=hsa_circ_0001355
hsa_circ:chr4:128995615-128999117	LARP1B	288	242	369	301	240	148	-1.24794	0.000787133	0.00969929	hsa_circ_0001438	http://www.circbase.org/cgi-bin/singlerecord.cgi?id=hsa_circ_0001438
hsa_circ:chr11:77394755-77404656	RSF1	541	609	1027	614	535	430	-1.25499	5.89e-06	0.00019707	hsa_circ_0000344	http://www.circbase.org/cgi-bin/singlerecord.cgi?id=hsa_circ_0000344
hsa_circ:chr10:32197100-32199491	ARHGAP12	850	564	874	589	560	521	-1.28919	3.98e-05	0.00091917	hsa_circ_0000231	http://www.circbase.org/cgi-bin/singlerecord.cgi?id=hsa_circ_0000231
hsa_circ:chr8:48308936-48320523	SPIDR	236	385	371	384	177	187	-1.28999	0.000695656	0.00875843	hsa_circ_0001798	http://www.circbase.org/cgi-bin/singlerecord.cgi?id=hsa_circ_0001798
hsa_circ:chr9:16727795-16738483	BNC2	502	322	648	342	400	297	-1.30358	0.000207912	0.00348459	hsa_circ_0008732	http://www.circbase.org/cgi-bin/singlerecord.cgi?id=hsa_circ_0008732
hsa_circ:chr2:9083316-9098771	MBOAT2	783	991	1306	839	729	587	-1.32928	1.2e-07	7.47e-06	hsa_circ_0007334	http://www.circbase.org/cgi-bin/singlerecord.cgi?id=hsa_circ_0007334
hsa_circ:chr12:120995085-120995485	RNF10	402	505	580	284	487	231	-1.37343	0.000227165	0.0037216	hsa_circ_0028899	http://www.circbase.org/cgi-bin/singlerecord.cgi?id=hsa_circ_0028899
hsa_circ:chr10:71243447-71244971	TSPAN15	201	543	588	248	341	258	-1.39528	0.000597849	0.00784935	hsa_circ_0002758	http://www.circbase.org/cgi-bin/singlerecord.cgi?id=hsa_circ_0002758
hsa_circ:chr12:70193989-70195501	RAB3IP	633	939	1455	742	555	598	-1.44556	1.99e-07	1.16e-05	hsa_circ_0000419	http://www.circbase.org/cgi-bin/singlerecord.cgi?id=hsa_circ_0000419
hsa_circ:chr2:24357989-24369956	FAM228B	389	521	717	494	268	297	-1.44911	3.08e-06	0.000118418	hsa_circ_0000982	http://www.circbase.org/cgi-bin/singlerecord.cgi?id=hsa_circ_0000982
hsa_circ:chr17:57430576-57430887	YPEL2	415	523	518	393	331	243	-1.45137	4.95e-06	0.000170837	hsa_circ_0005600	http://www.circbase.org/cgi-bin/singlerecord.cgi?id=hsa_circ_0005600
hsa_circ:chr17:30310018-30315516	SUZ12	246	265	363	238	191	140	-1.4591	5.79e-05	0.00124994	hsa_circ_0002629	http://www.circbase.org/cgi-bin/singlerecord.cgi?id=hsa_circ_0002629
hsa_circ:chr2:191523884-191537878	NAB1	218	174	400	157	215	115	-1.46892	0.000694666	0.00875302	hsa_circ_0002024	http://www.circbase.org/cgi-bin/singlerecord.cgi?id=hsa_circ_0002024
hsa_circ:chr3:196118684-196129890	UBXN7	5879	6433	9687	4835	5200	3721	-1.47333	1.01e-11	2.63e-09	hsa_circ_0001380	http://www.circbase.org/cgi-bin/singlerecord.cgi?id=hsa_circ_0001380
hsa_circ:chr6:82920531-82922510	IBTK	217	163	457	157	235	97	-1.5285	0.00098063	0.0114948	hsa_circ_0002041	http://www.circbase.org/cgi-bin/singlerecord.cgi?id=hsa_circ_0002041
hsa_circ:chr15:62299507-62306191	VPS13C	557	1016	942	555	472	491	-1.53692	4.72e-07	2.48e-05	hsa_circ_0000607	http://www.circbase.org/cgi-bin/singlerecord.cgi?id=hsa_circ_0000607
hsa_circ:chr2:240929491-240946787	NDUFA10	240	263	316	182	160	151	-1.55662	3.99e-05	0.000919786	hsa_circ_0001118	http://www.circbase.org/cgi-bin/singlerecord.cgi?id=hsa_circ_0001118
hsa_circ:chr17:63739186-63746842	CEP112	231	220	285	166	144	133	-1.56374	7.63e-05	0.0015656	hsa_circ_0002910	http://www.circbase.org/cgi-bin/singlerecord.cgi?id=hsa_circ_0002910
hsa_circ:chr4:87685746-87689129	PTPN13	448	382	838	275	361	301	-1.56955	8.09e-06	0.000256633	hsa_circ_0007948	http://www.circbase.org/cgi-bin/singlerecord.cgi?id=hsa_circ_0007948
hsa_circ:chr15:76152219-76165909	UBE2Q2	235	303	372	306	132	126	-1.5787	6.23e-05	0.00132655	NA	NA
hsa_circ:chr1:107866904-107867544	NTNG1	135	227	433	108	134	177	-1.58675	0.000925019	0.0110164	hsa_circ_0002286	http://www.circbase.org/cgi-bin/singlerecord.cgi?id=hsa_circ_0002286
hsa_circ:chr8:25265499-25266456	DOCK5	197	155	386	178	114	128	-1.5916	0.000196853	0.00335681	hsa_circ_0007618	http://www.circbase.org/cgi-bin/singlerecord.cgi?id=hsa_circ_0007618
hsa_circ:chr8:42812237-42819617	HOOK3	504	280	548	203	331	231	-1.59556	8.55e-05	0.00172017	hsa_circ_0006376	http://www.circbase.org/cgi-bin/singlerecord.cgi?id=hsa_circ_0006376
hsa_circ:chr5:145634506-145638156	RBM27	142	174	323	118	147	90	-1.60368	0.000366175	0.0053916	hsa_circ_0006087	http://www.circbase.org/cgi-bin/singlerecord.cgi?id=hsa_circ_0006087
hsa_circ:chr20:35532560-35533906	SAMHD1	147	285	320	138	151	131	-1.61146	0.000156138	0.00281108	hsa_circ_0060221	http://www.circbase.org/cgi-bin/singlerecord.cgi?id=hsa_circ_0060221
hsa_circ:chr14:80163973-80271533	NRXN3	466	706	1022	368	437	392	-1.61911	3.73e-07	2.03e-05	hsa_circ_0032812	http://www.circbase.org/cgi-bin/singlerecord.cgi?id=hsa_circ_0032812
hsa_circ:chr1:9991949-9994918	LZIC	929	1146	1706	803	821	508	-1.6299	5.59e-10	7.54e-08	hsa_circ_0000014	http://www.circbase.org/cgi-bin/singlerecord.cgi?id=hsa_circ_0000014
hsa_circ:chr17:49340635-49346265	UTP18	546	322	588	343	252	248	-1.63825	3.23e-06	0.000122338	hsa_circ_0002789	http://www.circbase.org/cgi-bin/singlerecord.cgi?id=hsa_circ_0002789
hsa_circ:chr13:21305980-21306260	EEF1AKMT1	208	172	572	194	172	138	-1.64222	0.000136915	0.00253666	hsa_circ_0003285	http://www.circbase.org/cgi-bin/singlerecord.cgi?id=hsa_circ_0003285
hsa_circ:chr12:109509417-109511337	USP30	207	316	495	265	189	114	-1.66151	1.53e-05	0.000424691	hsa_circ_0028094	http://www.circbase.org/cgi-bin/singlerecord.cgi?id=hsa_circ_0028094
hsa_circ:chr21:34804484-34805178	IFNGR2	359	487	801	379	249	268	-1.66306	1.47e-07	8.93e-06	hsa_circ_0001185	http://www.circbase.org/cgi-bin/singlerecord.cgi?id=hsa_circ_0001185
hsa_circ:chr18:51797730-51800460	POLI	333	147	305	141	138	156	-1.67484	0.000324069	0.00488195	hsa_circ_0007180	http://www.circbase.org/cgi-bin/singlerecord.cgi?id=hsa_circ_0007180
hsa_circ:chr18:39607407-39629569	PIK3C3	149	149	203	115	93	73	-1.67546	0.000251598	0.00405174	hsa_circ_0007765	http://www.circbase.org/cgi-bin/singlerecord.cgi?id=hsa_circ_0007765
hsa_circ:chr1:155646339-155649303	YY1AP1	2356	3540	5429	1894	2148	1856	-1.68535	3.27e-11	7.3e-09	hsa_circ_0014606	http://www.circbase.org/cgi-bin/singlerecord.cgi?id=hsa_circ_0014606
hsa_circ:chr10:17746430-17747740	STAM	169	183	371	100	101	161	-1.69162	0.000373716	0.00548199	hsa_circ_0008311	http://www.circbase.org/cgi-bin/singlerecord.cgi?id=hsa_circ_0008311
hsa_circ:chr4:17963526-17974508	LCORL	167	212	161	137	123	55	-1.69514	0.000620367	0.00807624	hsa_circ_0069285	http://www.circbase.org/cgi-bin/singlerecord.cgi?id=hsa_circ_0069285
hsa_circ:chr7:156758964-156759786	NOM1	198	174	224	111	148	67	-1.71931	0.000265788	0.00420661	hsa_circ_0004210	http://www.circbase.org/cgi-bin/singlerecord.cgi?id=hsa_circ_0004210
hsa_circ:chr21:16386665-16415895	NRIP1	714	326	806	421	311	273	-1.72506	2.17e-06	9.04e-05	hsa_circ_0004771	http://www.circbase.org/cgi-bin/singlerecord.cgi?id=hsa_circ_0004771
hsa_circ:chr8:52773405-52773806	PCMTD1	208	300	498	198	84	223	-1.72961	0.000144992	0.00266109	hsa_circ_0001801	http://www.circbase.org/cgi-bin/singlerecord.cgi?id=hsa_circ_0001801
hsa_circ:chr17:28011581-28030080	SSH2	323	364	556	123	269	224	-1.73158	4.7e-05	0.00104161	hsa_circ_0000754	http://www.circbase.org/cgi-bin/singlerecord.cgi?id=hsa_circ_0000754
hsa_circ:chr6:69943182-69949118	ADGRB3	323	457	1022	389	312	213	-1.73421	8.51e-07	4.11e-05	hsa_circ_0076952	http://www.circbase.org/cgi-bin/singlerecord.cgi?id=hsa_circ_0076952
hsa_circ:chr1:67356837-67371058	WDR78	1412	2109	2693	1131	1452	672	-1.73669	1.6e-09	1.91e-07	hsa_circ_0006677	http://www.circbase.org/cgi-bin/singlerecord.cgi?id=hsa_circ_0006677
hsa_circ:chr13:61013822-61041513	TDRD3	355	326	514	135	245	212	-1.75888	1.71e-05	0.000465307	hsa_circ_0003441	http://www.circbase.org/cgi-bin/singlerecord.cgi?id=hsa_circ_0003441
hsa_circ:chr15:59204762-59209198	SLTM	1416	1922	2225	1377	835	741	-1.77154	1.54e-13	7.28e-11	hsa_circ_0000605	http://www.circbase.org/cgi-bin/singlerecord.cgi?id=hsa_circ_0000605
hsa_circ:chr16:69729039-69729282	NFAT5	143	149	213	146	66	60	-1.77832	0.000239203	0.00388011	hsa_circ_0006845	http://www.circbase.org/cgi-bin/singlerecord.cgi?id=hsa_circ_0006845
hsa_circ:chr9:123593609-123595734	PSMD5	174	282	304	227	84	98	-1.78063	5.56e-05	0.00120342	hsa_circ_0088300	http://www.circbase.org/cgi-bin/singlerecord.cgi?id=hsa_circ_0088300
hsa_circ:chr12:50488220-50490755	SMARCD1	115	118	198	105	58	60	-1.78172	0.00039034	0.0056779	hsa_circ_0006535	http://www.circbase.org/cgi-bin/singlerecord.cgi?id=hsa_circ_0006535
hsa_circ:chr11:61133517-61135470	TMEM138	189	146	182	135	81	64	-1.79552	0.000178212	0.00309634	hsa_circ_0002058	http://www.circbase.org/cgi-bin/singlerecord.cgi?id=hsa_circ_0002058
hsa_circ:chr11:74500671-74528759	RNF169	110	121	172	64	54	78	-1.80881	0.000728585	0.00909974	hsa_circ_0006705	http://www.circbase.org/cgi-bin/singlerecord.cgi?id=hsa_circ_0006705
hsa_circ:chr18:12999420-13019205	CEP192	221	102	184	70	115	72	-1.81599	0.000884712	0.0106335	hsa_circ_0000831	http://www.circbase.org/cgi-bin/singlerecord.cgi?id=hsa_circ_0000831
hsa_circ:chr1:65830318-65831879	DNAJC6	295	481	347	160	205	189	-1.83449	6.26e-06	0.000206633	hsa_circ_0002454	http://www.circbase.org/cgi-bin/singlerecord.cgi?id=hsa_circ_0002454
hsa_circ:chr6:42571326-42574389	UBR2	112	163	185	66	99	58	-1.83654	0.000370112	0.00543916	hsa_circ_0003177	http://www.circbase.org/cgi-bin/singlerecord.cgi?id=hsa_circ_0003177
hsa_circ:chr6:163876311-163899928	QKI	1657	1249	1307	782	652	692	-1.85928	1.03e-09	1.3e-07	hsa_circ_0005328	http://www.circbase.org/cgi-bin/singlerecord.cgi?id=hsa_circ_0005328
hsa_circ:chr1:46105882-46108171	GPBP1L1	328	293	612	254	169	167	-1.86056	1.06e-07	6.68e-06	hsa_circ_0008774	http://www.circbase.org/cgi-bin/singlerecord.cgi?id=hsa_circ_0008774
hsa_circ:chr13:41400642-41411021	TPTE2P5	245	394	782	293	190	169	-1.88784	3.14e-07	1.74e-05	hsa_circ_0030049	http://www.circbase.org/cgi-bin/singlerecord.cgi?id=hsa_circ_0030049
hsa_circ:chr14:73614503-73614814	PSEN1	320	237	641	234	190	134	-1.88787	7.37e-07	3.65e-05	hsa_circ_0003848	http://www.circbase.org/cgi-bin/singlerecord.cgi?id=hsa_circ_0003848
hsa_circ:chr7:77214860-77230123	PTPN12	495	455	833	414	225	217	-1.89706	1.89e-09	2.2e-07	hsa_circ_0003764	http://www.circbase.org/cgi-bin/singlerecord.cgi?id=hsa_circ_0003764
hsa_circ:chr1:155408118-155429689	ASH1L	328	269	304	285	97	92	-1.8972	2.31e-05	0.000588393	hsa_circ_0003247	http://www.circbase.org/cgi-bin/singlerecord.cgi?id=hsa_circ_0003247
hsa_circ:chr11:130130751-130131824	ZBTB44	608	571	848	383	334	251	-1.89787	5.36e-11	1.13e-08	hsa_circ_0002484	http://www.circbase.org/cgi-bin/singlerecord.cgi?id=hsa_circ_0002484
hsa_circ:chr1:8601273-8617582	RERE	290	681	464	171	272	208	-1.93194	3.9e-06	0.000142188	hsa_circ_0002158	http://www.circbase.org/cgi-bin/singlerecord.cgi?id=hsa_circ_0002158
hsa_circ:chr4:3088666-3109150	HTT	404	453	842	234	347	162	-1.95763	8.89e-08	5.81e-06	hsa_circ_0001392	http://www.circbase.org/cgi-bin/singlerecord.cgi?id=hsa_circ_0001392
hsa_circ:chr4:88116476-88116842	KLHL8	1033	1215	1827	722	706	411	-1.96335	9.68e-14	5.22e-11	hsa_circ_0002538	http://www.circbase.org/cgi-bin/singlerecord.cgi?id=hsa_circ_0002538
hsa_circ:chr2:61749746-61761038	XPO1	959	665	1209	544	502	253	-1.98453	4.67e-10	6.56e-08	hsa_circ_0001017	http://www.circbase.org/cgi-bin/singlerecord.cgi?id=hsa_circ_0001017
hsa_circ:chr17:57808782-57816308	VMP1	361	318	726	154	211	214	-1.98803	4.03e-07	2.19e-05	hsa_circ_0006508	http://www.circbase.org/cgi-bin/singlerecord.cgi?id=hsa_circ_0006508
hsa_circ:chr7:35707044-35712888	HERPUD2	340	387	699	234	218	163	-1.99351	1.99e-09	2.28e-07	hsa_circ_0001696	http://www.circbase.org/cgi-bin/singlerecord.cgi?id=hsa_circ_0001696
hsa_circ:chr2:72945232-72960247	EXOC6B	1431	2095	3069	1431	1054	480	-2.00147	1.03e-11	2.63e-09	hsa_circ_0009043	http://www.circbase.org/cgi-bin/singlerecord.cgi?id=hsa_circ_0009043
hsa_circ:chr6:13579683-13584457	SIRT5	146	288	318	129	100	97	-2.00471	2.56e-06	0.000103212	hsa_circ_0007218	http://www.circbase.org/cgi-bin/singlerecord.cgi?id=hsa_circ_0007218
hsa_circ:chr4:25334805-25335610	ZCCHC4	156	207	280	133	77	73	-2.02239	2.96e-06	0.000114899	hsa_circ_0001398	http://www.circbase.org/cgi-bin/singlerecord.cgi?id=hsa_circ_0001398
hsa_circ:chr5:176370336-176385155	UIMC1	461	772	1120	353	216	351	-2.10645	5.79e-10	7.74e-08	hsa_circ_0001558	http://www.circbase.org/cgi-bin/singlerecord.cgi?id=hsa_circ_0001558
hsa_circ:chrX:84322133-84329397	APOOL	145	198	269	118	83	53	-2.11291	2.78e-06	0.000108807	NA	NA
hsa_circ:chr17:40652725-40653322	ATP6V0A1	254	223	372	146	113	90	-2.11359	5.38e-08	3.71e-06	hsa_circ_0008179	http://www.circbase.org/cgi-bin/singlerecord.cgi?id=hsa_circ_0008179
hsa_circ:chr9:86293356-86301070	UBQLN1	189	163	310	107	79	80	-2.11565	1.13e-06	5.25e-05	hsa_circ_0087357	http://www.circbase.org/cgi-bin/singlerecord.cgi?id=hsa_circ_0087357
hsa_circ:chr1:24840804-24841057	RCAN3	206	210	329	183	56	77	-2.12343	4.46e-06	0.000158252	hsa_circ_0003553	http://www.circbase.org/cgi-bin/singlerecord.cgi?id=hsa_circ_0003553
hsa_circ:chr2:203329532-203332412	BMPR2	484	444	797	269	218	201	-2.12566	6.93e-12	1.84e-09	hsa_circ_0003218	http://www.circbase.org/cgi-bin/singlerecord.cgi?id=hsa_circ_0003218
hsa_circ:chr19:5604594-5604947	SAFB2	442	373	995	333	227	158	-2.1282	1.52e-09	1.83e-07	hsa_circ_0000880	http://www.circbase.org/cgi-bin/singlerecord.cgi?id=hsa_circ_0000880
hsa_circ:chr1:231672959-231678357	TSNAX,TSNAX-DISC1	201	158	286	100	97	62	-2.14052	1.59e-06	6.94e-05	hsa_circ_0004834	http://www.circbase.org/cgi-bin/singlerecord.cgi?id=hsa_circ_0004834
hsa_circ:chr15:65471272-65472542	CLPX	299	355	497	176	139	139	-2.14651	5.34e-10	7.32e-08	hsa_circ_0004374	http://www.circbase.org/cgi-bin/singlerecord.cgi?id=hsa_circ_0004374
hsa_circ:chr9:96233423-96261168	FAM120A	197	224	255	107	106	60	-2.16277	6.63e-07	3.31e-05	hsa_circ_0001875	http://www.circbase.org/cgi-bin/singlerecord.cgi?id=hsa_circ_0001875
hsa_circ:chr1:155408118-155408859	ASH1L	364	271	580	97	204	141	-2.19009	4.8e-07	2.52e-05	hsa_circ_0000137	http://www.circbase.org/cgi-bin/singlerecord.cgi?id=hsa_circ_0000137
hsa_circ:chr15:52073241-52075025	TMOD2	437	1044	1579	504	311	321	-2.19453	1.25e-10	2.21e-08	hsa_circ_0005566	http://www.circbase.org/cgi-bin/singlerecord.cgi?id=hsa_circ_0005566
hsa_circ:chr9:86294690-86301070	UBQLN1	151	147	200	56	78	50	-2.24215	8.23e-06	0.000260103	hsa_circ_0008207	http://www.circbase.org/cgi-bin/singlerecord.cgi?id=hsa_circ_0008207
hsa_circ:chr2:148730308-148733544	ORC4	365	388	689	135	252	126	-2.24282	1.62e-08	1.33e-06	hsa_circ_0001074	http://www.circbase.org/cgi-bin/singlerecord.cgi?id=hsa_circ_0001074
hsa_circ:chr10:112356156-112358048	SMC3	491	172	529	212	188	62	-2.26403	3.61e-06	0.000133763	hsa_circ_0000260	http://www.circbase.org/cgi-bin/singlerecord.cgi?id=hsa_circ_0000260
hsa_circ:chr13:28748409-28752072	PAN3	183	153	260	88	65	62	-2.29487	4.05e-07	2.19e-05	hsa_circ_0004372	http://www.circbase.org/cgi-bin/singlerecord.cgi?id=hsa_circ_0004372
hsa_circ:chr4:170523159-170523829	NEK1	176	347	97	96	63	79	-2.30629	5.38e-05	0.0011692	NA	NA
hsa_circ:chr18:19345733-19359646	MIB1	323	351	426	217	120	77	-2.31578	1.85e-09	2.18e-07	hsa_circ_0000835	http://www.circbase.org/cgi-bin/singlerecord.cgi?id=hsa_circ_0000835
hsa_circ:chr17:1264386-1265302	YWHAE	262	157	384	85	136	57	-2.32181	1.49e-06	6.58e-05	hsa_circ_0007643	http://www.circbase.org/cgi-bin/singlerecord.cgi?id=hsa_circ_0007643
hsa_circ:chr3:119222379-119236162	TIMMDC1	210	263	481	60	167	80	-2.34217	1.9e-06	8.04e-05	hsa_circ_0001330	http://www.circbase.org/cgi-bin/singlerecord.cgi?id=hsa_circ_0001330
hsa_circ:chr9:113734353-113735838	LPAR1	2936	4423	8134	1906	1654	1478	-2.3652	2.86e-21	1.12e-17	hsa_circ_0087960	http://www.circbase.org/cgi-bin/singlerecord.cgi?id=hsa_circ_0087960
hsa_circ:chr13:33091994-33101669	N4BP2L2	2837	2329	4577	940	1585	707	-2.36999	7.91e-09	7.15e-07	hsa_circ_0000471	http://www.circbase.org/cgi-bin/singlerecord.cgi?id=hsa_circ_0000471
hsa_circ:chr16:69404386-69406258	TERF2	498	542	898	247	245	159	-2.3741	1.49e-14	8.94e-12	NA	NA
hsa_circ:chr18:76953183-76974038	ATP9B	252	454	450	113	102	158	-2.39138	1.05e-08	9.19e-07	hsa_circ_0003275	http://www.circbase.org/cgi-bin/singlerecord.cgi?id=hsa_circ_0003275
hsa_circ:chr13:61013822-61034674	TDRD3	244	203	403	115	104	65	-2.39586	5.94e-09	5.69e-07	hsa_circ_0004245	http://www.circbase.org/cgi-bin/singlerecord.cgi?id=hsa_circ_0004245
hsa_circ:chr12:12397196-12397589	LRP6	188	294	547	165	98	62	-2.47335	5.41e-09	5.28e-07	hsa_circ_0000378	http://www.circbase.org/cgi-bin/singlerecord.cgi?id=hsa_circ_0000378
hsa_circ:chr2:201721405-201721708	CLK1	309	194	574	194	85	64	-2.5066	2.21e-08	1.72e-06	hsa_circ_0004001	http://www.circbase.org/cgi-bin/singlerecord.cgi?id=hsa_circ_0004001
hsa_circ:chr6:144858718-144860579	UTRN	582	657	729	197	171	234	-2.50856	1.32e-13	6.45e-11	hsa_circ_0001647	http://www.circbase.org/cgi-bin/singlerecord.cgi?id=hsa_circ_0001647
hsa_circ:chr9:33953283-33963789	UBAP2	347	516	608	128	222	97	-2.50956	2.45e-10	3.76e-08	hsa_circ_0001847	http://www.circbase.org/cgi-bin/singlerecord.cgi?id=hsa_circ_0001847
hsa_circ:chr2:9083316-9114564	MBOAT2	372	604	682	185	198	106	-2.5833	1.02e-13	5.31e-11	NA	NA
hsa_circ:chr3:119222379-119232566	TIMMDC1	424	751	949	204	277	109	-2.64417	9.51e-13	3.54e-10	hsa_circ_0066875	http://www.circbase.org/cgi-bin/singlerecord.cgi?id=hsa_circ_0066875
hsa_circ:chr6:79770195-79770535	PHIP	194	377	456	69	136	68	-2.66081	6e-09	5.69e-07	hsa_circ_0003810	http://www.circbase.org/cgi-bin/singlerecord.cgi?id=hsa_circ_0003810
hsa_circ:chr7:158552177-158557544	ESYT2	666	659	1374	205	250	196	-2.79419	1.93e-18	2.51e-15	hsa_circ_0001776	http://www.circbase.org/cgi-bin/singlerecord.cgi?id=hsa_circ_0001776
hsa_circ:chr2:167304122-167328955	SCN7A	456	1950	1151	123	303	386	-2.83254	0.000395993	0.00573347	NA	NA
hsa_circ:chr8:71071740-71075089	NCOA2	342	417	675	121	154	57	-2.91415	1.76e-13	8.09e-11	hsa_circ_0001810	http://www.circbase.org/cgi-bin/singlerecord.cgi?id=hsa_circ_0001810
hsa_circ:chr4:144464662-144465125	SMARCA5	5007	5266	8372	1224	1054	1807	-2.92489	1.23e-13	6.19e-11	hsa_circ_0001445	http://www.circbase.org/cgi-bin/singlerecord.cgi?id=hsa_circ_0001445
hsa_circ:chr17:67151160-67152066	ABCA10	327	365	1210	184	153	73	-2.95427	2.63e-12	7.9e-10	NA	NA
hsa_circ:chr8:71126138-71128999	NCOA2	243	465	708	116	107	69	-3.05064	1.82e-15	1.43e-12	NA	NA
hsa_circ:chr1:48821342-48825442	SPATA6	1753	2831	3554	736	508	480	-3.05096	2.72e-37	4.25e-33	hsa_circ_0008202	http://www.circbase.org/cgi-bin/singlerecord.cgi?id=hsa_circ_0008202
hsa_circ:chr10:61844360-61845011	ANK3	397	537	1227	154	115	95	-3.31743	4.15e-21	1.3e-17	NA	NA
hsa_circ:chr6:139264650-139265759	REPS1	420	387	825	82	91	98	-3.32225	4.8e-19	9.39e-16	hsa_circ_0004368	http://www.circbase.org/cgi-bin/singlerecord.cgi?id=hsa_circ_0004368
hsa_circ:chr11:18312989-18314523	HPS5	462	281	521	56	61	87	-3.40544	5.65e-15	3.84e-12	hsa_circ_0000280	http://www.circbase.org/cgi-bin/singlerecord.cgi?id=hsa_circ_0000280
hsa_circ:chr12:121220458-121222396	SPPL3	427	685	958	59	80	87	-3.91814	1.22e-25	9.58e-22	hsa_circ_0003472	http://www.circbase.org/cgi-bin/singlerecord.cgi?id=hsa_circ_0003472
