## Additional file 12 for "The circ_0002538/miR-138-5p/PLLP axis regulates Schwann cell migration and myelination in diabetic peripheral neuropathy"

### Sheet: Sheet1
Additional file 12: GO cellular component analysis of filtered mRNAs.
ONTOLOGY	GOID	Description	GeneRatio	BgRatio	pvalue	p.adjust	geneID	Count
CC	GO:0005578	proteinaceous extracellular matrix	28/683	365/18399	0.000246211	0.0716472	COL14A1/COL17A1/HAPLN3/COL19A1/SERPINF1/TECTA/MMP3/MMP8/FLRT1/WISP1/ENAM/FRAS1/WNT16/FREM3/ELN/CHI3L1/COL5A3/COL4A3/ADAMTS14/ADAMTS19/MMP10/VWF/LRRN3/TNFRSF11B/KAZALD1/MFAP4/MATN3/ITGA6	28
CC	GO:0034702	ion channel complex	23/683	288/18399	0.000491738	0.0716472	CHRNE/CHRNA10/TRPC4/KCND1/KCNG2/KCNE3/KCNQ5/LRRC8E/ANO1/GRID2/GRIK5/ABCC9/GABRA2/GABRA5/SCN1A/SCN3B/SCN3A/GRIN2C/GRIN2D/GRIN3A/CLIC6/CLIC2/CATSPER1	23
CC	GO:1902495	transmembrane transporter complex	25/683	325/18399	0.000498704	0.0716472	CHRNE/CHRNA10/TRPC4/KCND1/KCNG2/KCNE3/KCNQ5/LRRC8E/ANO1/GRID2/GRIK5/ABCB6/ABCC9/GABRA2/GABRA5/SCN1A/SCN3B/SCN3A/GRIN2C/GRIN2D/GRIN3A/UQCC3/CLIC6/CLIC2/CATSPER1	25
CC	GO:1990351	transporter complex	25/683	332/18399	0.000680244	0.0732963	CHRNE/CHRNA10/TRPC4/KCND1/KCNG2/KCNE3/KCNQ5/LRRC8E/ANO1/GRID2/GRIK5/ABCB6/ABCC9/GABRA2/GABRA5/SCN1A/SCN3B/SCN3A/GRIN2C/GRIN2D/GRIN3A/UQCC3/CLIC6/CLIC2/CATSPER1	25
CC	GO:0101003	ficolin-1-rich granule membrane	8/683	60/18399	0.00160995	0.138778	SLC11A1/SERPINB12/NCKAP1L/ENPP4/ATP6V0C/CD93/PKP1/NFASC	8
CC	GO:0098802	plasma membrane receptor complex	15/683	177/18399	0.00253432	0.182049	CHRNE/CHRNA10/RAMP1/CARD11/GRID2/GRIK5/ACVR1C/IL6/TLR1/GRIN2C/GRIN2D/GRIN3A/ITGB4/ITGB8/ITGA6	15
CC	GO:0005788	endoplasmic reticulum lumen	21/683	298/18399	0.00388676	0.239313	COL14A1/C3/COL17A1/COL19A1/EBI3/EDN1/CYP2W1/ENAM/COL25A1/APOE/MGAT4A/BCHE/IL6/COL5A3/COL4A3/GHRL/CES1/MELTF/IGFBP5/MATN3/IL12A	21
CC	GO:0017146	NMDA selective glutamate receptor complex	3/683	11/18399	0.00672195	0.325909	GRIN2C/GRIN2D/GRIN3A	3
CC	GO:0034706	sodium channel complex	4/683	21/18399	0.00680553	0.325909	GRIK5/SCN1A/SCN3B/SCN3A	4
CC	GO:0043235	receptor complex	21/683	325/18399	0.0101341	0.43678	CHRNE/ADRB2/CHRNA10/RAMP1/CARD11/GRID2/GRIK5/FLT4/ACVR1C/IL6/GABRA2/GABRA5/NR1H3/PLXNA4/TLR1/GRIN2C/GRIN2D/GRIN3A/ITGB4/ITGB8/ITGA6	21
CC	GO:0001518	voltage-gated sodium channel complex	3/683	14/18399	0.0136496	0.47861	SCN1A/SCN3B/SCN3A	3
CC	GO:0044420	extracellular matrix component	10/683	120/18399	0.0139159	0.47861	COL14A1/COL17A1/SERPINF1/FRAS1/FREM3/ELN/COL5A3/COL4A3/MFAP4/ITGA6	10
CC	GO:0097060	synaptic membrane	19/683	295/18399	0.014436	0.47861	CHRNE/CHRNA10/SNCAIP/TMEM108/BAALC/ANK1/GRID2/GRIK5/GABRA2/GABRA5/SYP/CNKSR2/NDUFS7/GRIN2C/GRIN2D/GRIN3A/DLGAP2/EPHA7/RIMS1	19
CC	GO:0030285	integral component of synaptic vesicle membrane	3/683	15/18399	0.016599	0.509124	TMEM163/GABRA2/SYP	3
CC	GO:0033267	axon part	13/683	181/18399	0.0177189	0.509124	SERPINF1/L1CAM/TMEM108/MGARP/NRG1/ANK1/GRIK5/SLC1A2/SCN1A/SYP/UCN/HAP1/NFASC	13
CC	GO:0030673	axolemma	3/683	16/18399	0.0198762	0.534318	NRG1/ANK1/SLC1A2	3
CC	GO:0045211	postsynaptic membrane	15/683	225/18399	0.0210752	0.534318	CHRNE/CHRNA10/TMEM108/BAALC/ANK1/GRID2/GRIK5/GABRA2/GABRA5/CNKSR2/GRIN2C/GRIN2D/GRIN3A/DLGAP2/EPHA7	15
CC	GO:0030175	filopodium	8/683	96/18399	0.0262983	0.585446	TRPV4/ACPP/PPP1R9A/CXADR/LCP1/ACTA2/CD302/ITGA6	8
CC	GO:0034703	cation channel complex	14/683	212/18399	0.0271183	0.585446	TRPC4/KCND1/KCNG2/KCNE3/KCNQ5/GRIK5/ABCC9/SCN1A/SCN3B/SCN3A/GRIN2C/GRIN2D/GRIN3A/CATSPER1	14
CC	GO:0008328	ionotropic glutamate receptor complex	5/683	46/18399	0.0271669	0.585446	GRID2/GRIK5/GRIN2C/GRIN2D/GRIN3A	5
CC	GO:0044304	main axon	6/683	63/18399	0.0290586	0.596393	NRG1/ANK1/SLC1A2/SCN1A/UCN/NFASC	6
CC	GO:0098878	neurotransmitter receptor complex	5/683	48/18399	0.0319661	0.626244	GRID2/GRIK5/GRIN2C/GRIN2D/GRIN3A	5
CC	GO:0034707	chloride channel complex	5/683	49/18399	0.0345518	0.64747	ANO1/GABRA2/GABRA5/CLIC6/CLIC2	5
CC	GO:0070820	tertiary granule	11/683	163/18399	0.0408761	0.679189	SLC11A1/MMP8/SERPINB12/NCKAP1L/ENPP4/CXCL1/ATP6V0C/METTL7A/CD93/PKP1/NFASC	11
CC	GO:0032809	neuronal cell body membrane	3/683	21/18399	0.0411862	0.679189	FLRT1/KCNE3/GABRA5	3
CC	GO:0044298	cell body membrane	3/683	21/18399	0.0411862	0.679189	FLRT1/KCNE3/GABRA5	3
CC	GO:0005581	collagen trimer	7/683	88/18399	0.0450747	0.679189	COL14A1/COL17A1/COL19A1/COL25A1/COL5A3/COL4A3/C1QL3	7
CC	GO:0016528	sarcoplasm	6/683	70/18399	0.0452783	0.679189	ANK1/JPH2/FABP3/CLEC18B/GSTM2/MRVI1	6
CC	GO:0098563	intrinsic component of synaptic vesicle membrane	3/683	22/18399	0.0464139	0.679189	TMEM163/GABRA2/SYP	3
CC	GO:0070382	exocytic vesicle	11/683	167/18399	0.0472753	0.679189	TRIM9/SNCAIP/TMEM163/SLC18A2/SLC40A1/SYN2/STX11/GABRA2/SYP/SYTL3/HAP1	11
