## Additional file 13 for "The circ_0002538/miR-138-5p/PLLP axis regulates Schwann cell migration and myelination in diabetic peripheral neuropathy"

### Sheet: Sheet1
Additional file 13: GO molecular function analysis of filtered mRNAs.
ONTOLOGY	GOID	Description	GeneRatio	BgRatio	pvalue	p.adjust	geneID	Count
MF	GO:0005125	cytokine activity	23/646	218/17258	7.74465e-06	0.00276242	CXCL11/TNFSF10/TNFSF13/IL1A/IL1B/INHA/EBI3/EDN1/NRG1/AREG/IL6/IL7/LIF/CXCL6/CXCL8/CXCL1/CXCL3/CXCL5/CCL7/TNFRSF11B/CSF3/CCL20/IL12A	23
MF	GO:0048018	receptor ligand activity	37/646	454/17258	8.15002e-06	0.00276242	CXCL11/TNFSF10/TNFSF13/IL1A/IL1B/INHA/EBI3/EDN1/ADA2/ERFE/EREG/PTHLH/SFRP2/NRG1/NRG2/NRG4/AREG/FNDC5/AMH/IL6/IL7/LIF/CXCL6/CXCL8/CXCL1/CXCL3/CXCL5/SPX/UCN/GHRL/CCL7/TNFRSF11B/PSPN/CSF3/CCL20/EPHA7/IL12A	37
MF	GO:0030545	receptor regulator activity	38/646	483/17258	1.37544e-05	0.00276242	CXCL11/TNFSF10/TNFSF13/IL1A/IL1B/INHA/EBI3/EDN1/ADA2/ERFE/EREG/PTHLH/SFRP2/NRG1/NRG2/NRG4/AREG/FNDC5/AMH/IL6/IL7/LIF/CXCL6/CXCL8/CXCL1/CXCL3/CXCL5/WFIKKN1/SPX/UCN/GHRL/CCL7/TNFRSF11B/PSPN/CSF3/CCL20/EPHA7/IL12A	38
MF	GO:0045236	CXCR chemokine receptor binding	6/646	16/17258	1.56069e-05	0.00276242	CXCL11/CXCL6/CXCL8/CXCL1/CXCL3/CXCL5	6
MF	GO:0008009	chemokine activity	8/646	46/17258	0.000273389	0.0274811	CXCL11/CXCL6/CXCL8/CXCL1/CXCL3/CXCL5/CCL7/CCL20	8
MF	GO:0022836	gated channel activity	26/646	332/17258	0.000331579	0.0274811	CHRNE/CHRNA10/TRPV4/KCND1/KCNG2/KCNE3/KCNQ5/ANO1/ASIC3/JPH2/GRID2/GRIK5/GABRA2/GABRA5/SCN1A/SCN3B/SCN3A/P2RX6/GRIN2C/GRIN2D/GRIN3A/PIEZO2/CLIC6/CLIC2/CATSPER1/GPR89B	26
MF	GO:0005231	excitatory extracellular ligand-gated ion channel activity	8/646	48/17258	0.000370202	0.0274811	CHRNE/CHRNA10/GRID2/GRIK5/P2RX6/GRIN2C/GRIN2D/GRIN3A	8
MF	GO:0005230	extracellular ligand-gated ion channel activity	10/646	75/17258	0.000465168	0.0274811	CHRNE/CHRNA10/GRID2/GRIK5/GABRA2/GABRA5/P2RX6/GRIN2C/GRIN2D/GRIN3A	10
MF	GO:0043178	alcohol binding	10/646	75/17258	0.000465168	0.0274811	TRPC4/RBP4/RBP1/APOE/NR1H3/SYP/CETP/LRAT/PROM2/OSBP2	10
MF	GO:0022824	transmitter-gated ion channel activity	8/646	50/17258	0.000493223	0.0274811	CHRNE/CHRNA10/GRID2/GRIK5/GABRA2/GRIN2C/GRIN2D/GRIN3A	8
MF	GO:0022835	transmitter-gated channel activity	8/646	50/17258	0.000493223	0.0274811	CHRNE/CHRNA10/GRID2/GRIK5/GABRA2/GRIN2C/GRIN2D/GRIN3A	8
MF	GO:0005520	insulin-like growth factor binding	6/646	28/17258	0.000500264	0.0274811	HTRA4/WISP1/IGFBP5/KAZALD1/ITGB4/ITGA6	6
MF	GO:0004970	ionotropic glutamate receptor activity	5/646	19/17258	0.000543411	0.0274811	GRID2/GRIK5/GRIN2C/GRIN2D/GRIN3A	5
MF	GO:0005234	extracellularly glutamate-gated ion channel activity	5/646	19/17258	0.000543411	0.0274811	GRID2/GRIK5/GRIN2C/GRIN2D/GRIN3A	5
MF	GO:0005201	extracellular matrix structural constituent	10/646	78/17258	0.000638738	0.0301484	COL14A1/HAPLN3/COL19A1/TECTA/ENAM/ELN/CHI3L1/COL5A3/COL4A3/MATN3	10
MF	GO:0005216	ion channel activity	30/646	425/17258	0.000691674	0.0302538	CHRNE/CHRNA10/TRPC4/TRPV4/KCND1/KCNG2/KCNE3/KCNQ5/LRRC8E/SLC40A1/ANO1/ASIC3/JPH2/GRID2/GRIK5/ABCC9/GABRA2/GABRA5/SCN1A/SCN3B/SCN3A/P2RX6/GRIN2C/GRIN2D/GRIN3A/PIEZO2/CLIC6/CLIC2/CATSPER1/GPR89B	30
MF	GO:0015267	channel activity	32/646	466/17258	0.000742072	0.0302538	CHRNE/CHRNA10/TRPC4/TRPV4/KCND1/KCNG2/KCNE3/KCNQ5/LRRC8E/SLC40A1/ANO1/ASIC3/JPH2/GRID2/GRIK5/ABCC9/GABRA2/GABRA5/SCN1A/SCN3B/SCN3A/BCL2A1/P2RX6/GJB7/GRIN2C/GRIN2D/GRIN3A/PIEZO2/CLIC6/CLIC2/CATSPER1/GPR89B	32
MF	GO:0022803	passive transmembrane transporter activity	32/646	467/17258	0.000769164	0.0302538	CHRNE/CHRNA10/TRPC4/TRPV4/KCND1/KCNG2/KCNE3/KCNQ5/LRRC8E/SLC40A1/ANO1/ASIC3/JPH2/GRID2/GRIK5/ABCC9/GABRA2/GABRA5/SCN1A/SCN3B/SCN3A/BCL2A1/P2RX6/GJB7/GRIN2C/GRIN2D/GRIN3A/PIEZO2/CLIC6/CLIC2/CATSPER1/GPR89B	32
MF	GO:0022838	substrate-specific channel activity	30/646	435/17258	0.00100299	0.0373747	CHRNE/CHRNA10/TRPC4/TRPV4/KCND1/KCNG2/KCNE3/KCNQ5/LRRC8E/SLC40A1/ANO1/ASIC3/JPH2/GRID2/GRIK5/ABCC9/GABRA2/GABRA5/SCN1A/SCN3B/SCN3A/P2RX6/GRIN2C/GRIN2D/GRIN3A/PIEZO2/CLIC6/CLIC2/CATSPER1/GPR89B	30
MF	GO:0015245	fatty acid transporter activity	4/646	13/17258	0.00106137	0.0375726	MFSD2A/SLCO2A1/FABP3/SLC27A5	4
MF	GO:0008083	growth factor activity	15/646	162/17258	0.00113973	0.0384251	INHA/ADA2/EREG/NRG1/NRG2/NRG4/AREG/AMH/IL6/IL7/LIF/CXCL1/PSPN/CSF3/IL12A	15
MF	GO:0042379	chemokine receptor binding	8/646	58/17258	0.00135494	0.0436044	CXCL11/CXCL6/CXCL8/CXCL1/CXCL3/CXCL5/CCL7/CCL20	8
MF	GO:0008499	UDP-galactose:beta-N-acetylglucosamine beta-1,3-galactosyltransferase activity	4/646	14/17258	0.0014422	0.0443945	B3GALT2/B3GALT1/B3GALT5/B3GNT4	4
MF	GO:0005261	cation channel activity	23/646	314/17258	0.00174445	0.0514614	CHRNE/CHRNA10/TRPC4/TRPV4/KCND1/KCNG2/KCNE3/KCNQ5/SLC40A1/ANO1/ASIC3/JPH2/GRIK5/ABCC9/SCN1A/SCN3B/SCN3A/P2RX6/GRIN2C/GRIN2D/GRIN3A/PIEZO2/CATSPER1	23
MF	GO:0005319	lipid transporter activity	13/646	141/17258	0.0024669	0.0657369	SLC10A4/RBP4/TMEM30B/APOE/MFSD2A/SLCO2A1/ABCB4/FABP3/SPNS2/CETP/PITPNM3/SLC27A5/ATP10B	13
MF	GO:0048531	beta-1,3-galactosyltransferase activity	4/646	16/17258	0.00247041	0.0657369	B3GALT2/B3GALT1/B3GALT5/B3GNT4	4
MF	GO:0005126	cytokine receptor binding	20/646	266/17258	0.00250691	0.0657369	CXCL11/TNFSF10/TNFSF13/IL1A/IL1B/INHA/EBI3/AMH/IL6/IL7/LIF/CXCL6/CXCL8/CXCL1/CXCL3/CXCL5/CCL7/CSF3/CCL20/IL12A	20
MF	GO:0008066	glutamate receptor activity	5/646	27/17258	0.00294555	0.0744804	GRID2/GRIK5/GRIN2C/GRIN2D/GRIN3A	5
MF	GO:0019838	growth factor binding	12/646	130/17258	0.00352661	0.086098	HTRA4/WISP1/FLT4/A2M/ACVR1C/WFIKKN1/S100A13/IGFBP5/KAZALD1/HAP1/ITGB4/ITGA6	12
MF	GO:0004222	metalloendopeptidase activity	11/646	115/17258	0.00389625	0.0919515	PAPLN/MMP3/MMP8/TMPRSS6/KEL/ADAMTS14/ADAMTS19/MMP10/TLL2/ADAM28/ADAM33	11
MF	GO:0001664	G-protein coupled receptor binding	19/646	260/17258	0.00432576	0.0987948	C3/CXCL11/RAMP1/EDN1/ADA2/WNT16/CXCL6/CXCL8/CXCL1/CXCL3/CXCL5/UCN/NECAB2/GHRL/GNAZ/CCL7/CCL20/GPRC5B/ITGB4	19
MF	GO:0015485	cholesterol binding	6/646	43/17258	0.00503575	0.111416	APOE/NR1H3/SYP/CETP/PROM2/OSBP2	6
MF	GO:0015276	ligand-gated ion channel activity	12/646	139/17258	0.00602901	0.125545	CHRNE/CHRNA10/ASIC3/JPH2/GRID2/GRIK5/GABRA2/GABRA5/P2RX6/GRIN2C/GRIN2D/GRIN3A	12
MF	GO:0022834	ligand-gated channel activity	12/646	139/17258	0.00602901	0.125545	CHRNE/CHRNA10/ASIC3/JPH2/GRID2/GRIK5/GABRA2/GABRA5/P2RX6/GRIN2C/GRIN2D/GRIN3A	12
MF	GO:0061135	endopeptidase regulator activity	14/646	177/17258	0.00682657	0.135261	C3/SERPINE3/SERPINF1/PAPLN/SERPINB12/BIRC3/SFRP2/NLRC4/A2M/WFIKKN1/COL4A3/SPINT2/SPINT1/HMSD	14
MF	GO:0086080	protein binding involved in heterotypic cell-cell adhesion	3/646	11/17258	0.0068777	0.135261	DSC2/CXADR/NFASC	3
MF	GO:0005496	steroid binding	9/646	92/17258	0.00748345	0.139531	PAQR5/HSD11B2/ESR1/APOE/NR1H3/SYP/CETP/PROM2/OSBP2	9
MF	GO:0005244	voltage-gated ion channel activity	15/646	198/17258	0.00768603	0.139531	KCND1/KCNG2/KCNE3/KCNQ5/ANO1/SCN1A/SCN3B/SCN3A/GRIN2C/GRIN2D/GRIN3A/CLIC6/CLIC2/CATSPER1/GPR89B	15
MF	GO:0022832	voltage-gated channel activity	15/646	198/17258	0.00768603	0.139531	KCND1/KCNG2/KCNE3/KCNQ5/ANO1/SCN1A/SCN3B/SCN3A/GRIN2C/GRIN2D/GRIN3A/CLIC6/CLIC2/CATSPER1/GPR89B	15
MF	GO:0004867	serine-type endopeptidase inhibitor activity	9/646	93/17258	0.00801867	0.140308	SERPINE3/SERPINF1/PAPLN/SERPINB12/A2M/WFIKKN1/SPINT2/SPINT1/HMSD	9
MF	GO:0004497	monooxygenase activity	9/646	94/17258	0.00858253	0.140308	CYP4F3/CYP2W1/CYP4X1/AGMO/FMO2/FMO3/CYP11A1/CYP1A1/CYP27A1	9
MF	GO:0032934	sterol binding	6/646	48/17258	0.00866409	0.140308	APOE/NR1H3/SYP/CETP/PROM2/OSBP2	6
MF	GO:0005178	integrin binding	10/646	111/17258	0.00874837	0.140308	ICAM5/WISP1/SFRP2/NRG1/MADCAM1/CXADR/COL4A3/VWF/LCP1/ITGA6	10
MF	GO:0005542	folic acid binding	3/646	12/17258	0.0089179	0.140308	FTCD/GNMT/FTCDNL1	3
MF	GO:0031994	insulin-like growth factor I binding	3/646	12/17258	0.0089179	0.140308	IGFBP5/ITGB4/ITGA6	3
MF	GO:0099094	ligand-gated cation channel activity	8/646	80/17258	0.0100253	0.154302	CHRNE/CHRNA10/ASIC3/JPH2/GRIK5/GRIN2C/GRIN2D/GRIN3A	8
MF	GO:0008237	metallopeptidase activity	14/646	186/17258	0.0103561	0.156003	PAPLN/MMP3/MMP8/TMPRSS6/KEL/ADAMTS14/ADAMTS19/MMP10/TLL2/ADAM28/ADAM33/CPB2/CPA5/CPA4	14
MF	GO:0043225	ATPase-coupled anion transmembrane transporter activity	3/646	13/17258	0.0112749	0.166304	ABCC2/ABCC6/ABCC9	3
MF	GO:0004866	endopeptidase inhibitor activity	13/646	171/17258	0.0122209	0.17658	C3/SERPINE3/SERPINF1/PAPLN/SERPINB12/BIRC3/NLRC4/A2M/WFIKKN1/COL4A3/SPINT2/SPINT1/HMSD	13
MF	GO:0098631	cell adhesion mediator activity	5/646	38/17258	0.0130749	0.185141	DSC2/MADCAM1/CXADR/EPCAM/NFASC	5
MF	GO:0019841	retinol binding	3/646	14/17258	0.0139565	0.193749	RBP4/RBP1/LRAT	3
MF	GO:0005507	copper ion binding	6/646	55/17258	0.0164491	0.223961	SNAI3/IL1A/AOC2/SCO2/SOD3/S100A13	6
MF	GO:0005548	phospholipid transporter activity	6/646	56/17258	0.0178586	0.236565	TMEM30B/MFSD2A/ABCB4/CETP/PITPNM3/ATP10B	6
MF	GO:0030414	peptidase inhibitor activity	13/646	180/17258	0.0180431	0.236565	C3/SERPINE3/SERPINF1/PAPLN/SERPINB12/BIRC3/NLRC4/A2M/WFIKKN1/COL4A3/SPINT2/SPINT1/HMSD	13
MF	GO:0046873	metal ion transmembrane transporter activity	26/646	449/17258	0.0188715	0.242927	SLC10A4/SLC11A1/CHRNA10/TRPC4/TRPV4/KCND1/KCNG2/KCNE3/KCNQ5/SLC40A1/ASIC3/JPH2/GRIK5/SLC5A2/SLC1A2/ABCC9/SLC34A3/SCN1A/SCN3B/SCN3A/GRIN2C/GRIN2D/GRIN3A/ATP2C2/CLDN16/CATSPER1	26
MF	GO:0048038	quinone binding	3/646	16/17258	0.0203141	0.256828	VKORC1/AOC2/NDUFS7	3
MF	GO:0043492	ATPase activity, coupled to movement of substances	10/646	129/17258	0.0231183	0.287154	ATP6V1C2/ABCB6/ABCB4/ABCC2/ABCC6/ABCC9/ATP6V0C/ATP6AP1L/ATP10B/ATP2C2	10
MF	GO:0035250	UDP-galactosyltransferase activity	4/646	30/17258	0.0246216	0.300161	B3GALT2/B3GALT1/B3GALT5/B3GNT4	4
MF	GO:0042625	ATPase coupled ion transmembrane transporter activity	7/646	77/17258	0.0250134	0.300161	ATP6V1C2/ABCC2/ABCC6/ABCC9/ATP6V0C/ATP6AP1L/ATP2C2	7
MF	GO:0005272	sodium channel activity	5/646	45/17258	0.0257377	0.303705	ASIC3/GRIK5/SCN1A/SCN3B/SCN3A	5
MF	GO:0022853	active ion transmembrane transporter activity	10/646	132/17258	0.0265996	0.308566	SLC10A4/ATP6V1C2/SLC1A2/ABCC2/ABCC6/ABCC9/SLC34A3/ATP6V0C/ATP6AP1L/ATP2C2	10
MF	GO:0042626	ATPase activity, coupled to transmembrane movement of substances	9/646	114/17258	0.0273021	0.308566	ATP6V1C2/ABCB6/ABCB4/ABCC2/ABCC6/ABCC9/ATP6V0C/ATP6AP1L/ATP2C2	9
MF	GO:0098632	cell-cell adhesion mediator activity	4/646	31/17258	0.0274571	0.308566	DSC2/CXADR/EPCAM/NFASC	4
MF	GO:0016820	hydrolase activity, acting on acid anhydrides, catalyzing transmembrane movement of substances	9/646	116/17258	0.0301029	0.331366	ATP6V1C2/ABCB6/ABCB4/ABCC2/ABCC6/ABCC9/ATP6V0C/ATP6AP1L/ATP2C2	9
MF	GO:0005544	calcium-dependent phospholipid binding	5/646	47/17258	0.030422	0.331366	RPH3AL/C2CD4D/SYT17/SYTL3/ANXA8L1	5
MF	GO:0030594	neurotransmitter receptor activity	8/646	99/17258	0.0321815	0.341966	CHRNE/CHRNA10/GRID2/GRIK5/GABRA2/GRIN2C/GRIN2D/GRIN3A	8
MF	GO:0016289	CoA hydrolase activity	3/646	19/17258	0.0323612	0.341966	NUDT7/THEM5/ACOT1	3
MF	GO:0061134	peptidase regulator activity	14/646	216/17258	0.0329735	0.343313	C3/SERPINE3/SERPINF1/PAPLN/SERPINB12/BIRC3/SFRP2/NLRC4/A2M/WFIKKN1/COL4A3/SPINT2/SPINT1/HMSD	14
MF	GO:0008378	galactosyltransferase activity	4/646	34/17258	0.0370902	0.369857	B3GALT2/B3GALT1/B3GALT5/B3GNT4	4
MF	GO:0008395	steroid hydroxylase activity	4/646	34/17258	0.0370902	0.369857	CYP2W1/CYP11A1/CYP1A1/CYP27A1	4
MF	GO:0016709	oxidoreductase activity, acting on paired donors, with incorporation or reduction of molecular oxygen, NAD(P)H as one donor, and incorporation of one atom of oxygen	4/646	34/17258	0.0370902	0.369857	CYP4F3/FMO2/FMO3/CYP1A1	4
MF	GO:0005179	hormone activity	9/646	121/17258	0.0379683	0.373354	INHA/EDN1/ERFE/PTHLH/FNDC5/AMH/SPX/UCN/GHRL	9
MF	GO:0015399	primary active transmembrane transporter activity	9/646	123/17258	0.0414733	0.38662	ATP6V1C2/ABCB6/ABCB4/ABCC2/ABCC6/ABCC9/ATP6V0C/ATP6AP1L/ATP2C2	9
MF	GO:0015405	P-P-bond-hydrolysis-driven transmembrane transporter activity	9/646	123/17258	0.0414733	0.38662	ATP6V1C2/ABCB6/ABCB4/ABCC2/ABCC6/ABCC9/ATP6V0C/ATP6AP1L/ATP2C2	9
MF	GO:0001614	purinergic nucleotide receptor activity	3/646	21/17258	0.0420477	0.38662	P2RY6/P2RY2/P2RX6	3
MF	GO:0016502	nucleotide receptor activity	3/646	21/17258	0.0420477	0.38662	P2RY6/P2RY2/P2RX6	3
MF	GO:0046961	proton-transporting ATPase activity, rotational mechanism	3/646	21/17258	0.0420477	0.38662	ATP6V1C2/ATP6V0C/ATP6AP1L	3
