## Additional file 14 for "The circ_0002538/miR-138-5p/PLLP axis regulates Schwann cell migration and myelination in diabetic peripheral neuropathy"

Additional file 14: Candidate miRNAs binding to circ_0002538 predicted by RNAhybrid, miRanda and TargetScan.
circRNA	miRNA	miRanda	targetscan	RNAhybrid
hsa_circ_0002538	hsa-miR-519e-5p	0	1	1
hsa_circ_0002538	hsa-miR-3659	0	1	1
hsa_circ_0002538	hsa-miR-4659a-3p	1	0	1
hsa_circ_0002538	hsa-miR-548q	0	1	1
hsa_circ_0002538	hsa-let-7g-3p	1	1	0
hsa_circ_0002538	hsa-miR-449c-5p	0	1	1
hsa_circ_0002538	hsa-miR-3691-5p	1	0	1
hsa_circ_0002538	hsa-miR-513c-5p	1	1	1
hsa_circ_0002538	hsa-miR-376b-3p	0	1	1
hsa_circ_0002538	hsa-miR-298	1	1	1
hsa_circ_0002538	hsa-miR-6858-5p	0	1	1
hsa_circ_0002538	hsa-miR-6501-5p	0	1	1
hsa_circ_0002538	hsa-miR-1910-3p	1	1	1
hsa_circ_0002538	hsa-miR-548as-3p	1	1	1
hsa_circ_0002538	hsa-miR-6826-3p	0	1	1
hsa_circ_0002538	hsa-miR-211-5p	1	0	1
hsa_circ_0002538	hsa-miR-181c-3p	1	1	1
hsa_circ_0002538	hsa-miR-145-3p	1	1	1
hsa_circ_0002538	hsa-miR-4677-5p	0	1	1
hsa_circ_0002538	hsa-miR-4650-3p	0	1	1
hsa_circ_0002538	hsa-miR-6831-5p	1	1	1
hsa_circ_0002538	hsa-miR-548ay-3p	0	1	1
hsa_circ_0002538	hsa-miR-6770-5p	0	1	1
hsa_circ_0002538	hsa-miR-6879-5p	1	0	1
hsa_circ_0002538	hsa-miR-3689a-5p	1	0	1
hsa_circ_0002538	hsa-miR-3154	0	1	1
hsa_circ_0002538	hsa-miR-1185-5p	0	1	1
hsa_circ_0002538	hsa-miR-4632-5p	1	0	1
hsa_circ_0002538	hsa-miR-3689b-5p	1	0	1
hsa_circ_0002538	hsa-miR-6873-5p	1	0	1
hsa_circ_0002538	hsa-miR-6758-5p	1	1	1
hsa_circ_0002538	hsa-miR-3127-3p	0	1	1
hsa_circ_0002538	hsa-miR-4446-5p	0	1	1
hsa_circ_0002538	hsa-miR-489-3p	1	1	1
hsa_circ_0002538	hsa-miR-4436b-3p	1	0	1
hsa_circ_0002538	hsa-miR-7978	0	1	1
hsa_circ_0002538	hsa-miR-3927-3p	0	1	1
hsa_circ_0002538	hsa-miR-6878-5p	1	0	1
hsa_circ_0002538	hsa-miR-4458	1	0	1
hsa_circ_0002538	hsa-miR-4451	0	1	1
hsa_circ_0002538	hsa-miR-4453	0	1	1
hsa_circ_0002538	hsa-miR-4456	0	1	1
hsa_circ_0002538	hsa-miR-6827-5p	1	0	1
hsa_circ_0002538	hsa-miR-450b-5p	0	1	1
hsa_circ_0002538	hsa-miR-204-5p	1	0	1
hsa_circ_0002538	hsa-miR-130a-5p	1	1	1
hsa_circ_0002538	hsa-miR-4301	0	1	1
hsa_circ_0002538	hsa-miR-197-5p	1	1	1
hsa_circ_0002538	hsa-miR-3670	0	1	1
hsa_circ_0002538	hsa-miR-574-5p	1	1	1
hsa_circ_0002538	hsa-miR-877-3p	0	1	1
hsa_circ_0002538	hsa-miR-4504	0	1	1
hsa_circ_0002538	hsa-miR-376a-3p	0	1	1
hsa_circ_0002538	hsa-miR-6777-3p	0	1	1
hsa_circ_0002538	hsa-miR-589-5p	0	1	1
hsa_circ_0002538	hsa-miR-3913-3p	0	1	1
hsa_circ_0002538	hsa-miR-3118	0	1	1
hsa_circ_0002538	hsa-miR-4299	0	1	1
hsa_circ_0002538	hsa-miR-1304-5p	0	1	1
hsa_circ_0002538	hsa-miR-3162-5p	1	0	1
hsa_circ_0002538	hsa-miR-127-5p	0	1	1
hsa_circ_0002538	hsa-let-7a-2-3p	1	1	0
hsa_circ_0002538	hsa-miR-5197-3p	0	1	1
hsa_circ_0002538	hsa-miR-146b-5p	0	1	1
hsa_circ_0002538	hsa-miR-185-5p	1	0	1
hsa_circ_0002538	hsa-miR-4769-3p	1	1	0
hsa_circ_0002538	hsa-miR-22-5p	0	1	1
hsa_circ_0002538	hsa-miR-10526-3p	0	1	1
hsa_circ_0002538	hsa-miR-3925-5p	1	1	1
hsa_circ_0002538	hsa-miR-3059-5p	0	1	1
hsa_circ_0002538	hsa-miR-6817-5p	1	1	1
hsa_circ_0002538	hsa-miR-2116-5p	0	1	1
hsa_circ_0002538	hsa-miR-892c-5p	0	1	1
hsa_circ_0002538	hsa-miR-4689	0	1	1
hsa_circ_0002538	hsa-miR-6885-3p	0	1	1
hsa_circ_0002538	hsa-miR-605-3p	1	1	1
hsa_circ_0002538	hsa-miR-6735-5p	1	0	1
hsa_circ_0002538	hsa-miR-4659b-5p	0	1	1
hsa_circ_0002538	hsa-miR-4306	1	0	1
hsa_circ_0002538	hsa-miR-4658	1	1	1
hsa_circ_0002538	hsa-miR-3610	1	0	1
hsa_circ_0002538	hsa-miR-616-5p	1	1	0
hsa_circ_0002538	hsa-miR-6782-5p	1	0	1
hsa_circ_0002538	hsa-miR-548ag	0	1	1
hsa_circ_0002538	hsa-miR-1267	0	1	1
hsa_circ_0002538	hsa-miR-3689e	1	0	1
hsa_circ_0002538	hsa-miR-4661-3p	0	1	1
hsa_circ_0002538	hsa-miR-6808-5p	1	1	1
hsa_circ_0002538	hsa-miR-384	0	1	1
hsa_circ_0002538	hsa-miR-4659b-3p	1	0	1
hsa_circ_0002538	hsa-miR-3907	0	1	1
hsa_circ_0002538	hsa-miR-6511a-5p	1	1	1
hsa_circ_0002538	hsa-miR-6884-3p	0	1	1
hsa_circ_0002538	hsa-miR-616-3p	1	0	1
hsa_circ_0002538	hsa-miR-138-5p	1	1	1
hsa_circ_0002538	hsa-miR-6780a-3p	0	1	1
hsa_circ_0002538	hsa-miR-2117	0	1	1
hsa_circ_0002538	hsa-miR-3164	1	1	1
hsa_circ_0002538	hsa-miR-3714	0	1	1
hsa_circ_0002538	hsa-miR-142-3p	1	0	1
hsa_circ_0002538	hsa-miR-6808-3p	0	1	1
hsa_circ_0002538	hsa-miR-3680-5p	1	0	1
hsa_circ_0002538	hsa-miR-4786-3p	0	1	1
hsa_circ_0002538	hsa-miR-744-3p	0	1	1
hsa_circ_0002538	hsa-miR-4695-5p	1	0	1
hsa_circ_0002538	hsa-miR-4758-5p	0	1	1
hsa_circ_0002538	hsa-miR-6880-5p	1	0	1
hsa_circ_0002538	hsa-miR-3132	1	1	1
hsa_circ_0002538	hsa-miR-146a-5p	0	1	1
hsa_circ_0002538	hsa-miR-6856-5p	1	1	1
hsa_circ_0002538	hsa-miR-8070	0	1	1
hsa_circ_0002538	hsa-miR-4423-5p	1	1	1
hsa_circ_0002538	hsa-miR-136-5p	1	1	1
hsa_circ_0002538	hsa-miR-6755-5p	0	1	1
hsa_circ_0002538	hsa-miR-6745	1	0	1
hsa_circ_0002538	hsa-miR-4289	1	1	1
hsa_circ_0002538	hsa-miR-134-5p	0	1	1
hsa_circ_0002538	hsa-miR-6832-5p	1	1	1
hsa_circ_0002538	hsa-miR-2682-5p	0	1	1
hsa_circ_0002538	hsa-miR-6893-5p	1	1	1
hsa_circ_0002538	hsa-miR-576-3p	0	1	1
hsa_circ_0002538	hsa-miR-6760-5p	1	0	1
hsa_circ_0002538	hsa-miR-507	0	1	1
hsa_circ_0002538	hsa-miR-3935	0	1	1
hsa_circ_0002538	hsa-miR-499a-3p	0	1	1
hsa_circ_0002538	hsa-miR-4732-5p	0	1	1
hsa_circ_0002538	hsa-miR-942-5p	0	1	1
hsa_circ_0002538	hsa-miR-6790-5p	1	1	1
hsa_circ_0002538	hsa-miR-1238-5p	0	1	1
hsa_circ_0002538	hsa-miR-7843-3p	0	1	1
