## Additional file 15 for "The circ_0002538/miR-138-5p/PLLP axis regulates Schwann cell migration and myelination in diabetic peripheral neuropathy"

Additional file 15: The candidate miRNAs binding to PLLP predicted by miRDB, miRTarBase, miRWalk and TargetScan.
miRNA	ID	GENE	miRDB	miRTarBase	miRWalk	TargetScan
hsa-miR-6785-5p	MIMAT0027470	PLLP	1	1	1	1
hsa-miR-1258	MIMAT0005909	PLLP	1	0	1	1
hsa-miR-1273e	MIMAT0018079	PLLP	0	1	1	1
hsa-miR-1289	MIMAT0005879	PLLP	1	0	1	1
hsa-miR-1295b-5p	MIMAT0022293	PLLP	0	1	1	1
hsa-miR-138-5p	MIMAT0000430	PLLP	1	0	1	1
hsa-miR-1470	MIMAT0007348	PLLP	1	0	1	1
hsa-miR-149-3p	MIMAT0004609	PLLP	1	1	1	0
hsa-miR-181a-2-3p	MIMAT0004558	PLLP	1	0	1	1
hsa-miR-1827	MIMAT0006767	PLLP	0	1	1	1
hsa-miR-185-3p	MIMAT0004611	PLLP	1	0	1	1
hsa-miR-186-3p	MIMAT0004612	PLLP	1	0	1	1
hsa-miR-18a-5p	MIMAT0000072	PLLP	1	0	1	1
hsa-miR-25-5p	MIMAT0004498	PLLP	0	1	1	1
hsa-miR-302f	MIMAT0005932	PLLP	0	1	1	1
hsa-miR-30c-1-3p	MIMAT0004674	PLLP	0	1	1	1
hsa-miR-3122	MIMAT0014984	PLLP	0	1	1	1
hsa-miR-3714	MIMAT0018165	PLLP	0	1	1	1
hsa-miR-3909	MIMAT0018183	PLLP	1	0	1	1
hsa-miR-3910	MIMAT0018184	PLLP	0	1	1	1
hsa-miR-3937	MIMAT0018352	PLLP	0	1	1	1
hsa-miR-3975	MIMAT0019360	PLLP	0	1	1	1
hsa-miR-4251	MIMAT0016883	PLLP	1	0	1	1
hsa-miR-4283	MIMAT0016914	PLLP	1	0	1	1
hsa-miR-4291	MIMAT0016922	PLLP	1	0	1	1
hsa-miR-4473	MIMAT0019000	PLLP	1	0	1	1
hsa-miR-450a-1-3p	MIMAT0022700	PLLP	0	1	1	1
hsa-miR-454-3p	MIMAT0003885	PLLP	1	0	1	1
hsa-miR-4667-3p	MIMAT0019744	PLLP	1	0	1	1
hsa-miR-4671-3p	MIMAT0019753	PLLP	1	0	1	1
hsa-miR-4673	MIMAT0019755	PLLP	1	0	1	1
hsa-miR-4728-5p	MIMAT0019849	PLLP	1	1	1	0
hsa-miR-4768-5p	MIMAT0019920	PLLP	1	0	1	1
hsa-miR-512-3p	MIMAT0002823	PLLP	1	0	1	1
hsa-miR-548az-3p	MIMAT0025457	PLLP	1	0	1	1
hsa-miR-582-3p	MIMAT0004797	PLLP	1	0	1	1
hsa-miR-6504-3p	MIMAT0025465	PLLP	1	0	1	1
hsa-miR-6509-3p	MIMAT0025475	PLLP	1	0	1	1
hsa-miR-6513-5p	MIMAT0025482	PLLP	0	1	1	1
hsa-miR-654-3p	MIMAT0004814	PLLP	1	0	1	1
hsa-miR-6739-5p	MIMAT0027379	PLLP	1	0	1	1
hsa-miR-6799-5p	MIMAT0027498	PLLP	0	1	1	1
hsa-miR-6829-5p	MIMAT0027558	PLLP	1	0	1	1
hsa-miR-6883-5p	MIMAT0027666	PLLP	1	1	1	0
hsa-miR-7113-5p	MIMAT0028123	PLLP	1	0	1	1
hsa-miR-7162-5p	MIMAT0028234	PLLP	1	0	1	1
hsa-miR-887-5p	MIMAT0026720	PLLP	0	1	1	1
hsa-miR-940	MIMAT0004983	PLLP	0	1	1	1
